# A Transformer-derived transcriptomic score associates with ex-vivo drug response in AML

**DOI:** 10.64898/2026.06.12.731810

**Authors:** Jyotidip Barman, Sadiksha Adhikari, Caroline Heckman, Markus Vähä-Koskela

**Author notes:** Equal contribution (Caroline Heckman, Markus Vähä-Koskela).

## Abstract

**Background:** Drug-tolerant persister (DTP) cell states have been implicated in relapse across multiple cancers, including acute myeloid leukaemia (AML) [1,2]. Methods that score such states from transcriptomic data, generalise to held-out samples, expose calibrated probability outputs, and link predictions to candidate biology are useful for prioritising follow-up experimental work. Existing transcriptomic methods for scoring drug-tolerant or persister-like states largely rely on fixed gene signatures or general-purpose cell-type classifiers adapted post hoc (scPred, scANVI, scClassify); deep-learning approaches developed specifically for AML drug-tolerant persister scoring with calibrated probability outputs, prespecified thresholds, and transparent external validation against ex-vivo drug-response data are, to our knowledge, lacking. Our approach addresses this gap by combining a Transformer teacher with a knowledge-distilled 1,000-gene student, prespecified threshold τ = 0.31, and direct evaluation against BeatAML drug-AUC.

Our in silico approach aims to fill this gap of non-existent analytical methods to identify and mark the DTP cells.

**Methods:** We trained a Transformer classifier on a pooled scRNA-seq corpus of nine samples (six from GSE123902-lung adenocarcinoma metastasis, normal, and primary tumour [4]-plus three primary AML samples; 32,342 cells, 13,369 common genes), with stratified 5-fold cross-validation at the cell level, a 20% held-out test split, and a prespecified probability threshold selected on out-of-fold predictions. A 1,000-gene student model was trained by knowledge distillation [5]. For every input cell, the student outputs a probability between 0 and 1 (hereafter “the score”) representing predicted membership in the positive training class. The trained model was applied without re-tuning to five external or independent application cohorts: 39 primary AML donors[in-house]; GSE74246[6]; BeatAML (n = 452 with linked ex-vivo drug-AUC; n = 405 with overall-survival metadata)[7]; TCGA-LAML (n = 149)[8]; and an in-house n = 10 scRNA-seq cohort with linked survival. Survival and drug-response data were not used during training, threshold selection, or tuning. The score was anchored mechanistically against CRISPR/DepMap essentiality[9], pathway enrichment, and a normal-tissue-filtered surface-protein candidate list (HPA[11], GTEx[12]).

To assess concordance between transcriptomic prioritisation and protein-level evidence, each ranked candidate was additionally annotated with two HPA-derived flags: HPA_surface_protein (Yes/No, derived from HPA Protein class and Subcellular location fields, identifying genes annotated as plasma-membrane, GPCR, ion-channel, transporter, receptor, or CD-marker) and HPA_antibody_reliability (Enhanced, Supported, Approved, Uncertain, or Not available, per HPA antibody validation tier). Annotations were merged on HGNC symbol; 248 of 250 candidates (99.2%) matched. Two candidates using the older CORF nomenclature did not auto-match HPA’s lowercase convention and were resolved manually. HPA’s per-gene RNA-protein numeric correlation is published only on per-gene web pages and not in the bulk download; we therefore used the detection-level and antibody-reliability tiers as the operational concordance filter.

**Results:** Cross-validation **area under the receiver operating characteristic curve (AUROC)** was 0.936 +/- 0.014 (held-out test 0.941, **Matthews correlation coefficient (MCC)** 0.696, **F1-score** 0.895). The 1,000-gene student showed Spearman ρ ≈ 0.96 with the teacher and >85% class agreement at the prespecified threshold. The principal external result was in BeatAML: the score correlated with ex-vivo drug-response AUC across seven AML-relevant drugs, with consistent per-drug Spearman correlations (r = 0.41-0.53, all p < 0.05). The aggregate correlation across 3,164 patient-drug pairs from 452 patients was r = +0.482 and is reported as a summary, recognising that pairs from the same patient are not fully independent. The score did not stratify overall survival in TCGA-LAML or in the in-house n = 10 cohort, in part because predicted high-score fractions saturated. At the prespecified threshold the score did not separate cell types in GSE74246, indicating that absolute calibration is cohort-dependent. Compared against logistic regression, random forest, the LSC17 stemness signature, and a mean-expression baseline on the same gene panel, the Transformer was the most stable model under aliquot-grouped cross-validation and the only one to transfer with strong, positive correlation to BeatAML drug-AUC. The mechanistic candidate-target pipeline produced a 250-candidate ranked surface-protein list (full breakdown in Results); FLT3 and CD33 were recovered from the unbiased ranking as positive controls.

**Conclusion:** We present a Transformer-derived transcriptomic score that addresses the lack of validated computational methods for identifying drug-tolerant persister-like states in AML. The score shows external rank-order association with ex-vivo drug response, providing a research-use tool for prioritising candidate persister-associated transcriptional programs for follow-up.

Together, these results support the score as a research-use transcriptomic ranking tool for AML drug-response-associated states. The strongest external support comes from the consistent association with BeatAML ex-vivo drug-response AUC. The fixed probability threshold did not transfer reliably across all cohorts, so threshold-based classification should require cohort-specific recalibration. The score is not validated for clinical decision-making and is not proposed as a survival predictor. The candidate-target list is a starting point for functional follow-up.
