## Supplementary Table S1 for "A Transformer-derived transcriptomic score associates with ex-vivo drug response in AML"

stage	fold	AUROC	selected_threshold	F1	precision	recall	MCC	balanced_accuracy	TN	FP	FN	TP	notes
Stratified 5-fold CV	1	0.944											Out-of-fold prediction
Stratified 5-fold CV	2	0.945											Out-of-fold prediction
Stratified 5-fold CV	3	0.944											Out-of-fold prediction
Stratified 5-fold CV	4	0.908											Out-of-fold prediction
Stratified 5-fold CV	5	0.942											Out-of-fold prediction
CV summary	mean ± SD	0.936 ± 0.014	0.31	0.903	0.886	0.919							Threshold selected within safety range [0.25, 0.75]; target_recall=0.80
Held-out test (20%)	test	0.941	0.31	0.895	0.918	0.874	0.696	0.856	1763	339	552	3815	n_test_cells=6469; class distribution 4367 pos / 2102 neg
