## Supplementary Table S2 for "A Transformer-derived transcriptomic score associates with ex-vivo drug response in AML"

cv_protocol	model	fold	auroc
cell-level 5-fold StratifiedKFold	Logistic Regression (L2, balanced) [13k panel]	1	0.9994
cell-level 5-fold StratifiedKFold	Logistic Regression (L2, balanced) [13k panel]	2	0.9992
cell-level 5-fold StratifiedKFold	Logistic Regression (L2, balanced) [13k panel]	3	0.9993
cell-level 5-fold StratifiedKFold	Logistic Regression (L2, balanced) [13k panel]	4	0.9988
cell-level 5-fold StratifiedKFold	Logistic Regression (L2, balanced) [13k panel]	5	0.999
cell-level 5-fold StratifiedKFold	Random Forest (300 trees, balanced) [13k panel]	1	0.9981
cell-level 5-fold StratifiedKFold	Random Forest (300 trees, balanced) [13k panel]	2	0.9983
cell-level 5-fold StratifiedKFold	Random Forest (300 trees, balanced) [13k panel]	3	0.9977
cell-level 5-fold StratifiedKFold	Random Forest (300 trees, balanced) [13k panel]	4	0.9973
cell-level 5-fold StratifiedKFold	Random Forest (300 trees, balanced) [13k panel]	5	0.9974
cell-level 5-fold StratifiedKFold	LSC17 (Ng 2016) [12/17 genes found]	1	0.4515
cell-level 5-fold StratifiedKFold	LSC17 (Ng 2016) [12/17 genes found]	2	0.4538
cell-level 5-fold StratifiedKFold	LSC17 (Ng 2016) [12/17 genes found]	3	0.4495
cell-level 5-fold StratifiedKFold	LSC17 (Ng 2016) [12/17 genes found]	4	0.4554
cell-level 5-fold StratifiedKFold	LSC17 (Ng 2016) [12/17 genes found]	5	0.4558
cell-level 5-fold StratifiedKFold	Mean-expression (whole training panel)	1	0.621
cell-level 5-fold StratifiedKFold	Mean-expression (whole training panel)	2	0.6087
cell-level 5-fold StratifiedKFold	Mean-expression (whole training panel)	3	0.6159
cell-level 5-fold StratifiedKFold	Mean-expression (whole training panel)	4	0.6171
cell-level 5-fold StratifiedKFold	Mean-expression (whole training panel)	5	0.6129
cell-level 5-fold StratifiedKFold	Transformer (canonical, v4 architecture)	1	0.944
cell-level 5-fold StratifiedKFold	Transformer (canonical, v4 architecture)	2	0.945
cell-level 5-fold StratifiedKFold	Transformer (canonical, v4 architecture)	3	0.944
cell-level 5-fold StratifiedKFold	Transformer (canonical, v4 architecture)	4	0.908
cell-level 5-fold StratifiedKFold	Transformer (canonical, v4 architecture)	5	0.942
donor-level 3-fold StratifiedGroupKFold	Logistic Regression (L2, balanced) [13k panel]	1	0.8985
donor-level 3-fold StratifiedGroupKFold	Logistic Regression (L2, balanced) [13k panel]	2	0.828
donor-level 3-fold StratifiedGroupKFold	Logistic Regression (L2, balanced) [13k panel]	3	0.8842
donor-level 3-fold StratifiedGroupKFold	Random Forest (300 trees, balanced) [13k panel]	1	0.9747
donor-level 3-fold StratifiedGroupKFold	Random Forest (300 trees, balanced) [13k panel]	2	0.9361
donor-level 3-fold StratifiedGroupKFold	Random Forest (300 trees, balanced) [13k panel]	3	0.9225
donor-level 3-fold StratifiedGroupKFold	LSC17 (Ng 2016)	1	0.4903
donor-level 3-fold StratifiedGroupKFold	LSC17 (Ng 2016)	2	0.5516
donor-level 3-fold StratifiedGroupKFold	LSC17 (Ng 2016)	3	0.3384
donor-level 3-fold StratifiedGroupKFold	Mean-expression (whole panel)	1	0.8193
donor-level 3-fold StratifiedGroupKFold	Mean-expression (whole panel)	2	0.4755
donor-level 3-fold StratifiedGroupKFold	Mean-expression (whole panel)	3	0.588
donor-level 3-fold StratifiedGroupKFold	Transformer (LOGO retrain, identical architecture)	1	0.902
donor-level 3-fold StratifiedGroupKFold	Transformer (LOGO retrain, identical architecture)	2	0.94
donor-level 3-fold StratifiedGroupKFold	Transformer (LOGO retrain, identical architecture)	3	0.927
