## Supplementary Table S3 for "A Transformer-derived transcriptomic score associates with ex-vivo drug response in AML"

### Sheet: BeatAML_drug_correlations
cohort	drug	auc_column	n_samples	spearman_r	p_value	significant_at_FDR_005
BeatAML	venetoclax	Venetoclax_AUC	405	0.46772	2.09486e-23	True
BeatAML	cytarabine	Cytarabine_AUC	405	0.484754	2.9468e-25	True
BeatAML	daunorubicin	Daunorubicin_AUC	405	0.504925	1.37459e-27	True
BeatAML	idarubicin	Idarubicin_AUC	405	0.5198	2.07434e-29	True
BeatAML	midostaurin	Midostaurin_AUC	405	0.412508	4.52444e-18	True
BeatAML	gilteritinib	Gilteritinib_AUC	405	0.527419	2.23199e-30	True
BeatAML	quizartinib	Quizartinib_AUC	405	0.516801	4.91249e-29	True
BeatAML aggregate	ALL_AVERAGE	mean across 7 drugs	405	0.82578	2.78419e-102	True

### Sheet: TCGA_LAML_stratification
cohort	stratification_method	n_groups	logrank_p_value	groups
TCGA-LAML	median	2	0.384546	High: n=74, events=47, median_OS=17.0; Low: n=75, events=45, median_OS=19.1
TCGA-LAML	tertile	3	0.141271	High: n=50, events=29, median_OS=24.0; Medium: n=49, events=36, median_OS=12.0; Low: n=50, events=27, median_OS=27.0
TCGA-LAML	quartile	4	0.567291	Q3: n=37, events=27, median_OS=14.0; Q2: n=37, events=23, median_OS=17.0; Q1: n=38, events=22, median_OS=20.0; Q4: n=37, events=20, median_OS=17.0
TCGA-LAML	extreme	2	0.681549	Low (Bottom 25%): n=38, events=22, median_OS=20.0; High (Top 25%): n=38, events=21, median_OS=17.0
TCGA-LAML	threshold	2	0.199446	Low: n=130, events=83, median_OS=17.0; High: n=19, events=9, median_OS=47.0
TCGA-LAML	Cox proportional-hazards	continuous	0.388199	HR = 0.730
