## Supplementary Table S4 for "A Transformer-derived transcriptomic score associates with ex-vivo drug response in AML"

### Sheet: Aggregate
model	panel	n_pairs	aggregate_spearman_r	p_value
Transformer (canonical, 1k panel)	1k	3164	0.4824	4.14e-184
Mean-expression [1k panel]	1k	3164	0.2385	3.77e-42
Logistic Regression [1k panel]	1k	3164	0.1671	2.94e-21
LSC17 [1k panel scope]	1k	3164	0.1281	4.76e-13
Random Forest [1k panel]	1k	3164	-0.053	0.00288
Logistic Regression [13k panel]	13k	3164	-0.0047	0.793
Random Forest [13k panel]	13k	3164	-0.0829	3.04e-06

### Sheet: Per Drug
model	drug	auc_column	n_samples	spearman_r	p_value
Transformer (canonical, 1k panel)	Venetoclax	Venetoclax_AUC	452	0.4612	3.46e-25
Transformer (canonical, 1k panel)	Cytarabine	Cytarabine_AUC	452	0.4723	1.7e-26
Transformer (canonical, 1k panel)	Daunorubicin	Daunorubicin_AUC	452	0.5081	4.81e-31
Transformer (canonical, 1k panel)	Idarubicin	Idarubicin_AUC	452	0.4806	1.7e-27
Transformer (canonical, 1k panel)	Midostaurin	Midostaurin_AUC	452	0.4288	1.21e-21
Transformer (canonical, 1k panel)	Gilteritinib	Gilteritinib_AUC	452	0.5106	2.24e-31
Transformer (canonical, 1k panel)	Quizartinib	Quizartinib_AUC	452	0.5107	2.16e-31
Logistic Regression [1k panel]	Venetoclax	Venetoclax_AUC	452	0.167	0.000362
Logistic Regression [1k panel]	Cytarabine	Cytarabine_AUC	452	0.1856	7.18e-05
Logistic Regression [1k panel]	Daunorubicin	Daunorubicin_AUC	452	0.2344	4.66e-07
Logistic Regression [1k panel]	Idarubicin	Idarubicin_AUC	452	0.1338	0.00437
Logistic Regression [1k panel]	Midostaurin	Midostaurin_AUC	452	0.1246	0.00802
Logistic Regression [1k panel]	Gilteritinib	Gilteritinib_AUC	452	0.1544	0.000987
Logistic Regression [1k panel]	Quizartinib	Quizartinib_AUC	452	0.177	0.000156
Random Forest [1k panel]	Venetoclax	Venetoclax_AUC	452	-0.0386	0.412
Random Forest [1k panel]	Cytarabine	Cytarabine_AUC	452	-0.1007	0.032
Random Forest [1k panel]	Daunorubicin	Daunorubicin_AUC	452	-0.0266	0.573
Random Forest [1k panel]	Idarubicin	Idarubicin_AUC	452	-0.1125	0.017
Random Forest [1k panel]	Midostaurin	Midostaurin_AUC	452	-0.0401	0.395
Random Forest [1k panel]	Gilteritinib	Gilteritinib_AUC	452	0.0183	0.698
Random Forest [1k panel]	Quizartinib	Quizartinib_AUC	452	-0.0657	0.163
LSC17 [1k panel scope]	Venetoclax	Venetoclax_AUC	452	0.1937	3.39e-05
LSC17 [1k panel scope]	Cytarabine	Cytarabine_AUC	452	0.1473	0.00168
LSC17 [1k panel scope]	Daunorubicin	Daunorubicin_AUC	452	0.1186	0.0116
LSC17 [1k panel scope]	Idarubicin	Idarubicin_AUC	452	0.1314	0.00514
LSC17 [1k panel scope]	Midostaurin	Midostaurin_AUC	452	0.1179	0.0121
LSC17 [1k panel scope]	Gilteritinib	Gilteritinib_AUC	452	0.1104	0.0189
LSC17 [1k panel scope]	Quizartinib	Quizartinib_AUC	452	0.0763	0.105
Mean-expression [1k panel]	Venetoclax	Venetoclax_AUC	452	0.2423	1.84e-07
Mean-expression [1k panel]	Cytarabine	Cytarabine_AUC	452	0.2532	4.83e-08
Mean-expression [1k panel]	Daunorubicin	Daunorubicin_AUC	452	0.2272	1.06e-06
Mean-expression [1k panel]	Idarubicin	Idarubicin_AUC	452	0.2633	1.32e-08
Mean-expression [1k panel]	Midostaurin	Midostaurin_AUC	452	0.1659	0.000398
Mean-expression [1k panel]	Gilteritinib	Gilteritinib_AUC	452	0.2452	1.29e-07
Mean-expression [1k panel]	Quizartinib	Quizartinib_AUC	452	0.2595	2.18e-08
