## Supplementary Table S5 for "A Transformer-derived transcriptomic score associates with ex-vivo drug response in AML"

### Sheet: 39_AML_in_house
cohort	sample_id(to be deleted)	Publication ID	cells	persister_count	persister_pct	mean_prob	std_prob	threshold_used	coverage	kept_genes
39_AML_in_house	FHRB_1216_2	FPM_AML_004_01	7722	6248	80.9117	0.798614	0.261561	0.6	995	1000
39_AML_in_house	FHRB_1280_2	FPM_AML_006_02	6614	6320	95.5549	0.933726	0.149425	0.6	995	1000
39_AML_in_house	FHRB_1574_2	FIMM_AML_215_02	8267	7377	89.2343	0.875975	0.209685	0.6	995	1000
39_AML_in_house	FHRB_1886_10	FPM_AML_015_05	6274	5467	87.1374	0.853551	0.239112	0.6	995	1000
39_AML_in_house	FHRB_252_2	FPM_AML_023_02	6658	6269	94.1574	0.888574	0.162504	0.6	995	1000
39_AML_in_house	FHRB_3443_2	FPM_AML_035_01	8325	7685	92.3123	0.921781	0.196559	0.6	995	1000
39_AML_in_house	FHRB_3579_1	FPM_AML_038_01	3807	3362	88.311	0.832003	0.207021	0.6	995	1000
39_AML_in_house	FHRB_3660_4	FPM_AML_040_02	6279	5288	84.2172	0.833592	0.256783	0.6	995	1000
39_AML_in_house	FHRB_3667_2	FPM_AML_041_01	13726	9954	72.5193	0.728119	0.290004	0.6	994	1000
39_AML_in_house	FHRB_3708_3	FPM_AML_043_02	3198	2487	77.7674	0.750702	0.250494	0.6	995	1000
39_AML_in_house	FHRB_40438_2	FIMM_AML_216_02	6052	5580	92.2009	0.905856	0.193057	0.6	995	1000
39_AML_in_house	FHRB_40767_2	FIMM_AML_217_02	9450	7185	76.0317	0.770899	0.301591	0.6	995	1000
39_AML_in_house	FHRB_4697_2	FPM_AML_078_01	3474	2813	80.9729	0.795156	0.256261	0.6	995	1000
39_AML_in_house	FHRB_5199_2	FIMM_AML_218_02	8018	7568	94.3876	0.928236	0.165064	0.6	995	1000
39_AML_in_house	FHRB_560_9	FPM_AML_120_03	2828	2576	91.0891	0.892386	0.19452	0.6	995	1000
39_AML_in_house	FHRB_743_4	FPM_AML_183_01	3991	3702	92.7587	0.901112	0.184131	0.6	995	1000
39_AML_in_house	FH_2030_4	FIMM_AML_219_02	5334	4901	91.8823	0.901833	0.191898	0.6	995	1000
39_AML_in_house	FH_209_2	FPM_AML_019_01	8081	7438	92.0431	0.866899	0.180035	0.6	995	1000
39_AML_in_house	FH_3081_2	FPM_AML_033_01	7023	6581	93.7064	0.908809	0.166121	0.6	995	1000
39_AML_in_house	FH_4485_2	FPM_AML_066_01	5809	5115	88.053	0.835363	0.204942	0.6	995	1000
39_AML_in_house	FH_4599_2	FPM_AML_070_01	8966	6895	76.9016	0.770719	0.283327	0.6	995	1000
39_AML_in_house	FH_4634_2	FPM_AML_074_01	5377	4802	89.3063	0.8643	0.215418	0.6	995	1000
39_AML_in_house	FH_4739_4	FIMM_AML_210_02	7575	5349	70.6139	0.719946	0.317628	0.6	995	1000
39_AML_in_house	FH_5143_2	FPM_AML_112_01	8116	7689	94.7388	0.895505	0.154371	0.6	995	1000
39_AML_in_house	FH_5238_2	FPM_AML_116_01	5053	4354	86.1666	0.800811	0.207721	0.6	995	1000
39_AML_in_house	FH_5249_2	FPM_AML_117_01	3618	3193	88.2532	0.845713	0.212968	0.6	986	1000
39_AML_in_house	FH_5750_3	FPM_AML_125_03	2795	1088	38.9267	0.480854	0.324275	0.6	986	1000
39_AML_in_house	FH_5897_2	FPM_AML_128_01	9495	6296	66.3086	0.676691	0.297863	0.6	994	1000
39_AML_in_house	FH_6088_2	FPM_AML_131_01	7373	7032	95.375	0.908595	0.146638	0.6	995	1000
39_AML_in_house	FH_6187_2	FPM_AML_133_01	2562	1731	67.5644	0.683791	0.280249	0.6	986	1000
39_AML_in_house	FH_6333_3	FPM_AML_141_02	2815	2408	85.5417	0.819114	0.233905	0.6	995	1000
39_AML_in_house	FH_6386_2	FPM_AML_142_01	10848	7294	67.2382	0.668276	0.267998	0.6	994	1000
39_AML_in_house	FH_6412_2	FIMM_AML_211_02	5500	5228	95.0545	0.91684	0.152326	0.6	995	1000
39_AML_in_house	FH_6753_3	FPM_AML_162_02	8196	7589	92.5939	0.872532	0.170371	0.6	995	1000
39_AML_in_house	FH_8111_2	FIMM_AML_212_02	7731	6513	84.2452	0.82228	0.245223	0.6	995	1000
39_AML_in_house	FH_8445_2	FIMM_AML_213_02	9589	6966	72.6457	0.751336	0.318219	0.6	995	1000
39_AML_in_house	FH_8668_2	FIMM_AML_214_02	8869	7943	89.5591	0.875865	0.219255	0.6	995	1000
39_AML_in_house	VX_11_2	FIMM_AML_300_01	6203	5794	93.4064	0.924982	0.179378	0.6	995	1000
39_AML_in_house	VX_3_2	FIMM_AML_302_02	11856	6778	57.1694	0.62515	0.341512	0.6	995	1000

### Sheet: GSE74246
cohort	sample_id	cell_type	group	mean_prob	persister_pct	threshold_used
GSE74246	5852-HSC	HSC	Normal_Stem	1	100	0.31
GSE74246	6792-HSC	HSC	Normal_Stem	1	100	0.31
GSE74246	7256-HSC	HSC	Normal_Stem	0.999979	100	0.31
GSE74246	7653-HSC	HSC	Normal_Stem	0.999999	100	0.31
GSE74246	5852-MPP	MPP	Normal_Stem	1	100	0.31
GSE74246	6792-MPP	MPP	Normal_Stem	1	100	0.31
GSE74246	7256-MPP	MPP	Normal_Stem	1	100	0.31
GSE74246	7653-MPP	MPP	Normal_Stem	1	100	0.31
GSE74246	5483-LMPP	LMPP	Normal_Stem	1	100	0.31
GSE74246	7256-LMPP	LMPP	Normal_Stem	0.999999	100	0.31
GSE74246	7653-LMPP	LMPP	Normal_Stem	1	100	0.31
GSE74246	5852-CMP	CMP	Normal_Progenitor	1	100	0.31
GSE74246	6792-CMP	CMP	Normal_Progenitor	1	100	0.31
GSE74246	7256-CMP	CMP	Normal_Progenitor	0.999999	100	0.31
GSE74246	7653-CMP	CMP	Normal_Progenitor	1	100	0.31
GSE74246	5852-GMP	GMP	Normal_Progenitor	1	100	0.31
GSE74246	6792-GMP	GMP	Normal_Progenitor	1	100	0.31
GSE74246	7256-GMP	GMP	Normal_Progenitor	1	100	0.31
GSE74246	7653-GMP	GMP	Normal_Progenitor	1	100	0.31
GSE74246	5852-MEP	MEP	Normal_Progenitor	1	100	0.31
GSE74246	6792-MEP	MEP	Normal_Progenitor	1	100	0.31
GSE74246	7256-MEP	MEP	Normal_Progenitor	1	100	0.31
GSE74246	7653-MEP	MEP	Normal_Progenitor	0.999999	100	0.31
GSE74246	5852-Mono	Mono	Normal_Mature	1	100	0.31
GSE74246	6792-Mono	Mono	Normal_Mature	1	100	0.31
GSE74246	7256-Mono	Mono	Normal_Mature	1	100	0.31
GSE74246	7653-Mono	Mono	Normal_Mature	1	100	0.31
GSE74246	1022-CD4Tcell	CD4Tcell	Normal_Mature	0.999987	100	0.31
GSE74246	2596-CD4Tcell	CD4Tcell	Normal_Mature	0.999984	100	0.31
GSE74246	5852-CD4Tcell	CD4Tcell	Normal_Mature	1	100	0.31
GSE74246	7653-CD4Tcell	CD4Tcell	Normal_Mature	0.999994	100	0.31
GSE74246	1022-CD8Tcell	CD8Tcell	Normal_Mature	0.979252	100	0.31
GSE74246	2596-CD8Tcell	CD8Tcell	Normal_Mature	0.999852	100	0.31
GSE74246	5852-CD8Tcell	CD8Tcell	Normal_Mature	0.999999	100	0.31
GSE74246	7653-CD8Tcell	CD8Tcell	Normal_Mature	0.99834	100	0.31
GSE74246	1022-NKcell	NKcell	Normal_Mature	0.99982	100	0.31
GSE74246	2596-NKcell	NKcell	Normal_Mature	0.999992	100	0.31
GSE74246	5483-NKcell	NKcell	Normal_Mature	0.995229	100	0.31
GSE74246	7653-NKcell	NKcell	Normal_Mature	0.999965	100	0.31
GSE74246	1022-Bcell	Bcell	Normal_Mature	0.952741	100	0.31
GSE74246	2596-Bcell	Bcell	Normal_Mature	0.367604	100	0.31
GSE74246	5852-Bcell	Bcell	Normal_Mature	0.0766542	0	0.31
GSE74246	7653-Bcell	Bcell	Normal_Mature	0.0162268	0	0.31
GSE74246	2596-CLP	CLP	Normal_Progenitor	0.999982	100	0.31
GSE74246	5483-CLP	CLP	Normal_Progenitor	0.999992	100	0.31
GSE74246	6926-CLP	CLP	Normal_Progenitor	1	100	0.31
GSE74246	2596-Ery	Ery	Normal_Mature	0.999563	100	0.31
GSE74246	5483-Ery	Ery	Normal_Mature	0.999913	100	0.31
GSE74246	6926-Ery	Ery	Normal_Mature	0.999559	100	0.31
GSE74246	SU048-rHSC	rHSC	AML	0.999439	100	0.31
GSE74246	SU070-rHSC	rHSC	AML	1	100	0.31
GSE74246	SU209-rHSC	rHSC	AML	0.999995	100	0.31
GSE74246	SU351-rHSC	rHSC	AML	0.999999	100	0.31
GSE74246	SU353-rHSC	rHSC	AML	1	100	0.31
GSE74246	SU444-rHSC	rHSC	AML	1	100	0.31
GSE74246	SU484-rHSC	rHSC	AML	0.998976	100	0.31
GSE74246	SU496-rHSC	rHSC	AML	0.999518	100	0.31
GSE74246	SU501-rHSC	rHSC	AML	0.999996	100	0.31
GSE74246	SU575-rHSC	rHSC	AML	0.999108	100	0.31
GSE74246	SU583-rHSC	rHSC	AML	0.999998	100	0.31
GSE74246	SU654-rHSC	rHSC	AML	1	100	0.31
GSE74246	SU070-LSC	LSC	AML	0.999978	100	0.31
GSE74246	SU209-LSC	LSC	AML	0.999988	100	0.31
GSE74246	SU353-LSC	LSC	AML	0.997204	100	0.31
GSE74246	SU444-LSC	LSC	AML	1	100	0.31
GSE74246	SU496-LSC	LSC	AML	0.999798	100	0.31
GSE74246	SU575-LSC	LSC	AML	0.999998	100	0.31
GSE74246	SU583-LSC	LSC	AML	1	100	0.31
GSE74246	SU654-LSC	LSC	AML	1	100	0.31
GSE74246	SU048-Blasts	Blasts	AML	0.999998	100	0.31
GSE74246	SU070-Blasts	Blasts	AML	1	100	0.31
GSE74246	SU209-Blasts	Blasts	AML	1	100	0.31
GSE74246	SU351-Blasts	Blasts	AML	0.999976	100	0.31
GSE74246	SU353-Blasts	Blasts	AML	1	100	0.31
GSE74246	SU444-Blast	Blast	AML	1	100	0.31
GSE74246	SU484-Blasts	Blasts	AML	1	100	0.31
GSE74246	SU496-Blasts	Blasts	AML	0.999458	100	0.31
GSE74246	SU501-Blast	Blast	AML	1	100	0.31
GSE74246	SU575-Blast	Blast	AML	0.999997	100	0.31
GSE74246	SU583-Blast	Blast	AML	1	100	0.31
GSE74246	SU654-Blast	Blast	AML	1	100	0.31

### Sheet: TCGA-LAML
cohort	sample_id	mean_prob	prediction	classification_method
TCGA-LAML	TCGA-AB-2872-03	0.0232471	Persister	percentile_top_50
TCGA-LAML	TCGA-AB-2812-03	0.0210612	Persister	percentile_top_50
TCGA-LAML	TCGA-AB-2919-03	0.0051559	Persister	percentile_top_50
TCGA-LAML	TCGA-AB-2921-03	0.251922	Persister	percentile_top_50
TCGA-LAML	TCGA-AB-2836-03	0.00511407	Persister	percentile_top_50
TCGA-LAML	TCGA-AB-2983-03	0.000166874	Non-Persister	percentile_top_50
TCGA-LAML	TCGA-AB-2843-03	1.81717e-10	Non-Persister	percentile_top_50
TCGA-LAML	TCGA-AB-2978-03	0.175117	Persister	percentile_top_50
TCGA-LAML	TCGA-AB-2909-03	4.21893e-08	Non-Persister	percentile_top_50
TCGA-LAML	TCGA-AB-2882-03	0.60338	Persister	percentile_top_50
TCGA-LAML	TCGA-AB-2845-03	0.00170916	Persister	percentile_top_50
TCGA-LAML	TCGA-AB-2877-03	0.900909	Persister	percentile_top_50
TCGA-LAML	TCGA-AB-3012-03	0.992155	Persister	percentile_top_50
TCGA-LAML	TCGA-AB-2865-03	1.62319e-08	Non-Persister	percentile_top_50
TCGA-LAML	TCGA-AB-2851-03	0.0367827	Persister	percentile_top_50
TCGA-LAML	TCGA-AB-2930-03	0.000154822	Non-Persister	percentile_top_50
TCGA-LAML	TCGA-AB-2887-03	0.00542343	Persister	percentile_top_50
TCGA-LAML	TCGA-AB-2991-03	0.999781	Persister	percentile_top_50
TCGA-LAML	TCGA-AB-2826-03	3.60392e-05	Non-Persister	percentile_top_50
TCGA-LAML	TCGA-AB-2946-03	4.65563e-07	Non-Persister	percentile_top_50
TCGA-LAML	TCGA-AB-2969-03	3.1305e-08	Non-Persister	percentile_top_50
TCGA-LAML	TCGA-AB-2817-03	5.67412e-05	Non-Persister	percentile_top_50
TCGA-LAML	TCGA-AB-2862-03	0.999997	Persister	percentile_top_50
TCGA-LAML	TCGA-AB-2885-03	0.000189133	Non-Persister	percentile_top_50
TCGA-LAML	TCGA-AB-2821-03	0.000199019	Non-Persister	percentile_top_50
TCGA-LAML	TCGA-AB-2965-03	0.000139696	Non-Persister	percentile_top_50
TCGA-LAML	TCGA-AB-2819-03	0.000133151	Non-Persister	percentile_top_50
TCGA-LAML	TCGA-AB-2891-03	0.00479042	Persister	percentile_top_50
TCGA-LAML	TCGA-AB-2914-03	6.23164e-08	Non-Persister	percentile_top_50
TCGA-LAML	TCGA-AB-2880-03	7.36955e-11	Non-Persister	percentile_top_50
TCGA-LAML	TCGA-AB-2944-03	0.0740429	Persister	percentile_top_50
TCGA-LAML	TCGA-AB-2867-03	0.000393702	Non-Persister	percentile_top_50
TCGA-LAML	TCGA-AB-2932-03	1.11746e-06	Non-Persister	percentile_top_50
TCGA-LAML	TCGA-AB-2837-03	7.40173e-06	Non-Persister	percentile_top_50
TCGA-LAML	TCGA-AB-2948-03	0.000528434	Non-Persister	percentile_top_50
TCGA-LAML	TCGA-AB-2890-03	8.01499e-16	Non-Persister	percentile_top_50
TCGA-LAML	TCGA-AB-3005-03	1.22079e-09	Non-Persister	percentile_top_50
TCGA-LAML	TCGA-AB-2879-03	0.999723	Persister	percentile_top_50
TCGA-LAML	TCGA-AB-2984-03	0.0390831	Persister	percentile_top_50
TCGA-LAML	TCGA-AB-2910-03	0.973214	Persister	percentile_top_50
TCGA-LAML	TCGA-AB-2858-03	0.0124543	Persister	percentile_top_50
TCGA-LAML	TCGA-AB-2967-03	6.25707e-08	Non-Persister	percentile_top_50
TCGA-LAML	TCGA-AB-2868-03	0.0162805	Persister	percentile_top_50
TCGA-LAML	TCGA-AB-2929-03	3.51639e-05	Non-Persister	percentile_top_50
TCGA-LAML	TCGA-AB-2886-03	3.95704e-07	Non-Persister	percentile_top_50
TCGA-LAML	TCGA-AB-2814-03	0.00108515	Non-Persister	percentile_top_50
TCGA-LAML	TCGA-AB-2863-03	0.0225028	Persister	percentile_top_50
TCGA-LAML	TCGA-AB-2963-03	4.11715e-07	Non-Persister	percentile_top_50
TCGA-LAML	TCGA-AB-2860-03	0.00517174	Persister	percentile_top_50
TCGA-LAML	TCGA-AB-2975-03	0.0110908	Persister	percentile_top_50
TCGA-LAML	TCGA-AB-2993-03	0.883383	Persister	percentile_top_50
TCGA-LAML	TCGA-AB-2966-03	4.72022e-11	Non-Persister	percentile_top_50
TCGA-LAML	TCGA-AB-2874-03	1.57815e-05	Non-Persister	percentile_top_50
TCGA-LAML	TCGA-AB-2933-03	5.74524e-09	Non-Persister	percentile_top_50
TCGA-LAML	TCGA-AB-2959-03	2.16827e-08	Non-Persister	percentile_top_50
TCGA-LAML	TCGA-AB-2972-03	0.950677	Persister	percentile_top_50
TCGA-LAML	TCGA-AB-2987-03	3.66185e-06	Non-Persister	percentile_top_50
TCGA-LAML	TCGA-AB-2973-03	4.5121e-09	Non-Persister	percentile_top_50
TCGA-LAML	TCGA-AB-2931-03	0.967669	Persister	percentile_top_50
TCGA-LAML	TCGA-AB-2897-03	0.878365	Persister	percentile_top_50
TCGA-LAML	TCGA-AB-2822-03	9.16487e-06	Non-Persister	percentile_top_50
TCGA-LAML	TCGA-AB-2998-03	0.999984	Persister	percentile_top_50
TCGA-LAML	TCGA-AB-2840-03	0.854528	Persister	percentile_top_50
TCGA-LAML	TCGA-AB-2924-03	3.11979e-05	Non-Persister	percentile_top_50
TCGA-LAML	TCGA-AB-3006-03	0.996662	Persister	percentile_top_50
TCGA-LAML	TCGA-AB-2810-03	0.807794	Persister	percentile_top_50
TCGA-LAML	TCGA-AB-2842-03	2.46163e-07	Non-Persister	percentile_top_50
TCGA-LAML	TCGA-AB-2889-03	0.000181537	Non-Persister	percentile_top_50
TCGA-LAML	TCGA-AB-2908-03	0.947984	Persister	percentile_top_50
TCGA-LAML	TCGA-AB-2841-03	0.259109	Persister	percentile_top_50
TCGA-LAML	TCGA-AB-2964-03	0.143224	Persister	percentile_top_50
TCGA-LAML	TCGA-AB-2943-03	0.000639747	Non-Persister	percentile_top_50
TCGA-LAML	TCGA-AB-2920-03	0.988539	Persister	percentile_top_50
TCGA-LAML	TCGA-AB-2994-03	0.999529	Persister	percentile_top_50
TCGA-LAML	TCGA-AB-2980-03	0.545364	Persister	percentile_top_50
TCGA-LAML	TCGA-AB-2849-03	6.98184e-10	Non-Persister	percentile_top_50
TCGA-LAML	TCGA-AB-2834-03	3.83246e-10	Non-Persister	percentile_top_50
TCGA-LAML	TCGA-AB-2928-03	0.353276	Persister	percentile_top_50
TCGA-LAML	TCGA-AB-2937-03	1.77121e-07	Non-Persister	percentile_top_50
TCGA-LAML	TCGA-AB-2816-03	2.38009e-12	Non-Persister	percentile_top_50
TCGA-LAML	TCGA-AB-2976-03	0.0627328	Persister	percentile_top_50
TCGA-LAML	TCGA-AB-2977-03	0.122267	Persister	percentile_top_50
TCGA-LAML	TCGA-AB-2869-03	0.999986	Persister	percentile_top_50
TCGA-LAML	TCGA-AB-2838-03	0.0172223	Persister	percentile_top_50
TCGA-LAML	TCGA-AB-2830-03	0.449921	Persister	percentile_top_50
TCGA-LAML	TCGA-AB-2884-03	0.0265443	Persister	percentile_top_50
TCGA-LAML	TCGA-AB-3001-03	0.0861506	Persister	percentile_top_50
TCGA-LAML	TCGA-AB-2955-03	5.6743e-09	Non-Persister	percentile_top_50
TCGA-LAML	TCGA-AB-3011-03	0.000398066	Non-Persister	percentile_top_50
TCGA-LAML	TCGA-AB-2820-03	4.91411e-06	Non-Persister	percentile_top_50
TCGA-LAML	TCGA-AB-2942-03	9.24977e-06	Non-Persister	percentile_top_50
TCGA-LAML	TCGA-AB-2854-03	0.000340692	Non-Persister	percentile_top_50
TCGA-LAML	TCGA-AB-2949-03	0.00891537	Persister	percentile_top_50
TCGA-LAML	TCGA-AB-2992-03	0.000260362	Non-Persister	percentile_top_50
TCGA-LAML	TCGA-AB-2950-03	6.64173e-05	Non-Persister	percentile_top_50
TCGA-LAML	TCGA-AB-2927-03	0.00402745	Persister	percentile_top_50
TCGA-LAML	TCGA-AB-2925-03	0.00368359	Persister	percentile_top_50
TCGA-LAML	TCGA-AB-2833-03	2.98433e-10	Non-Persister	percentile_top_50
TCGA-LAML	TCGA-AB-2844-03	0.000701291	Non-Persister	percentile_top_50
TCGA-LAML	TCGA-AB-2873-03	0.0282333	Persister	percentile_top_50
TCGA-LAML	TCGA-AB-2888-03	1.07906e-06	Non-Persister	percentile_top_50
TCGA-LAML	TCGA-AB-2903-03	0.0375376	Persister	percentile_top_50
TCGA-LAML	TCGA-AB-2918-03	0.833627	Persister	percentile_top_50
TCGA-LAML	TCGA-AB-2999-03	0.447063	Persister	percentile_top_50
TCGA-LAML	TCGA-AB-2848-03	5.50675e-06	Non-Persister	percentile_top_50
TCGA-LAML	TCGA-AB-2847-03	8.99822e-05	Non-Persister	percentile_top_50
TCGA-LAML	TCGA-AB-2934-03	0.861861	Persister	percentile_top_50
TCGA-LAML	TCGA-AB-2940-03	3.60741e-07	Non-Persister	percentile_top_50
TCGA-LAML	TCGA-AB-2875-03	8.4532e-06	Non-Persister	percentile_top_50
TCGA-LAML	TCGA-AB-2815-03	1.24921e-06	Non-Persister	percentile_top_50
TCGA-LAML	TCGA-AB-2971-03	0.51133	Persister	percentile_top_50
TCGA-LAML	TCGA-AB-2988-03	0.987134	Persister	percentile_top_50
TCGA-LAML	TCGA-AB-2808-03	6.33938e-07	Non-Persister	percentile_top_50
TCGA-LAML	TCGA-AB-2986-03	0.00595684	Persister	percentile_top_50
TCGA-LAML	TCGA-AB-2839-03	5.59717e-10	Non-Persister	percentile_top_50
TCGA-LAML	TCGA-AB-2911-03	5.59652e-08	Non-Persister	percentile_top_50
TCGA-LAML	TCGA-AB-2856-03	0.000258379	Non-Persister	percentile_top_50
TCGA-LAML	TCGA-AB-2823-03	0.957529	Persister	percentile_top_50
TCGA-LAML	TCGA-AB-2901-03	7.21676e-05	Non-Persister	percentile_top_50
TCGA-LAML	TCGA-AB-2985-03	0.00530962	Persister	percentile_top_50
TCGA-LAML	TCGA-AB-2954-03	8.92276e-05	Non-Persister	percentile_top_50
TCGA-LAML	TCGA-AB-2917-03	0.000977995	Non-Persister	percentile_top_50
TCGA-LAML	TCGA-AB-2895-03	0.00556772	Persister	percentile_top_50
TCGA-LAML	TCGA-AB-2811-03	1	Persister	percentile_top_50
TCGA-LAML	TCGA-AB-2913-03	0.992993	Persister	percentile_top_50
TCGA-LAML	TCGA-AB-2904-03	0.684054	Persister	percentile_top_50
TCGA-LAML	TCGA-AB-2832-03	1.59793e-06	Non-Persister	percentile_top_50
TCGA-LAML	TCGA-AB-2956-03	0.00126092	Persister	percentile_top_50
TCGA-LAML	TCGA-AB-2979-03	1.7193e-05	Non-Persister	percentile_top_50
TCGA-LAML	TCGA-AB-2881-03	6.72991e-07	Non-Persister	percentile_top_50
TCGA-LAML	TCGA-AB-2941-03	0.426013	Persister	percentile_top_50
TCGA-LAML	TCGA-AB-2806-03	7.39124e-06	Non-Persister	percentile_top_50
TCGA-LAML	TCGA-AB-2915-03	4.18401e-06	Non-Persister	percentile_top_50
TCGA-LAML	TCGA-AB-2912-03	9.44206e-09	Non-Persister	percentile_top_50
TCGA-LAML	TCGA-AB-2825-03	0.00106665	Non-Persister	percentile_top_50
TCGA-LAML	TCGA-AB-2805-03	1.00488e-14	Non-Persister	percentile_top_50
TCGA-LAML	TCGA-AB-2859-03	0.00162718	Persister	percentile_top_50
TCGA-LAML	TCGA-AB-2818-03	0.00278692	Persister	percentile_top_50
TCGA-LAML	TCGA-AB-2938-03	5.71113e-06	Non-Persister	percentile_top_50
TCGA-LAML	TCGA-AB-2896-03	0.583835	Persister	percentile_top_50
TCGA-LAML	TCGA-AB-2898-03	5.32966e-06	Non-Persister	percentile_top_50
TCGA-LAML	TCGA-AB-2857-03	0.188511	Persister	percentile_top_50
TCGA-LAML	TCGA-AB-2853-03	0.675102	Persister	percentile_top_50
TCGA-LAML	TCGA-AB-2900-03	0.0182208	Persister	percentile_top_50
TCGA-LAML	TCGA-AB-2846-03	0.00311677	Persister	percentile_top_50
TCGA-LAML	TCGA-AB-3000-03	1.42657e-06	Non-Persister	percentile_top_50
TCGA-LAML	TCGA-AB-2871-03	0.661657	Persister	percentile_top_50
TCGA-LAML	TCGA-AB-2952-03	8.39915e-05	Non-Persister	percentile_top_50
TCGA-LAML	TCGA-AB-3008-03	1.38657e-06	Non-Persister	percentile_top_50
TCGA-LAML	TCGA-AB-2936-03	9.93482e-06	Non-Persister	percentile_top_50
TCGA-LAML	TCGA-AB-2813-03	0.00126092	Persister	percentile_top_50
TCGA-LAML	TCGA-AB-2970-03	0.000340335	Non-Persister	percentile_top_50
TCGA-LAML	TCGA-AB-2866-03	0.00499126	Persister	percentile_top_50
TCGA-LAML	TCGA-AB-2990-03	0.00797778	Persister	percentile_top_50
TCGA-LAML	TCGA-AB-3002-03	0.990796	Persister	percentile_top_50
TCGA-LAML	TCGA-AB-2996-03	0.00721368	Persister	percentile_top_50
TCGA-LAML	TCGA-AB-2939-03	0.999914	Persister	percentile_top_50
TCGA-LAML	TCGA-AB-2870-03	2.47636e-05	Non-Persister	percentile_top_50
TCGA-LAML	TCGA-AB-2807-03	0.00826391	Persister	percentile_top_50
TCGA-LAML	TCGA-AB-3007-03	0.983803	Persister	percentile_top_50
TCGA-LAML	TCGA-AB-2828-03	1.40041e-10	Non-Persister	percentile_top_50
TCGA-LAML	TCGA-AB-2824-03	0.934816	Persister	percentile_top_50
TCGA-LAML	TCGA-AB-2803-03	0.990284	Persister	percentile_top_50
TCGA-LAML	TCGA-AB-2982-03	0.845159	Persister	percentile_top_50
TCGA-LAML	TCGA-AB-2935-03	0.954826	Persister	percentile_top_50
TCGA-LAML	TCGA-AB-2835-03	4.62501e-06	Non-Persister	percentile_top_50
TCGA-LAML	TCGA-AB-2995-03	2.52392e-05	Non-Persister	percentile_top_50
TCGA-LAML	TCGA-AB-2981-03	0.00488944	Persister	percentile_top_50
TCGA-LAML	TCGA-AB-2855-03	2.62764e-11	Non-Persister	percentile_top_50
TCGA-LAML	TCGA-AB-2916-03	3.20794e-08	Non-Persister	percentile_top_50
TCGA-LAML	TCGA-AB-2899-03	5.08343e-09	Non-Persister	percentile_top_50
TCGA-LAML	TCGA-AB-2861-03	4.94115e-05	Non-Persister	percentile_top_50
TCGA-LAML	TCGA-AB-3009-03	0.00247501	Persister	percentile_top_50

### Sheet: BeatAML
cohort	sample_id	mean_prob
BeatAML	Entrez_Gene_Id	1
BeatAML	aml_ohsu_2018_12-00023	0.00142887
BeatAML	aml_ohsu_2018_12-00051	0.789068
BeatAML	aml_ohsu_2018_12-00066	0.0389771
BeatAML	aml_ohsu_2018_12-00150	0.999833
BeatAML	aml_ohsu_2018_12-00211	0.993061
BeatAML	aml_ohsu_2018_12-00258	0.998633
BeatAML	aml_ohsu_2018_12-00294	0.000977165
BeatAML	aml_ohsu_2018_12-00372	0.521892
BeatAML	aml_ohsu_2018_12-00423	0.867077
BeatAML	aml_ohsu_2018_12-00426	0.967678
BeatAML	aml_ohsu_2018_13-00007	0.882724
BeatAML	aml_ohsu_2018_13-00028	0.975563
BeatAML	aml_ohsu_2018_13-00034	0.000673829
BeatAML	aml_ohsu_2018_13-00098	0.999985
BeatAML	aml_ohsu_2018_13-00118	0.000175329
BeatAML	aml_ohsu_2018_13-00123	0.937723
BeatAML	aml_ohsu_2018_13-00145	0.999023
BeatAML	aml_ohsu_2018_13-00146	0.999999
BeatAML	aml_ohsu_2018_13-00147	0.931485
BeatAML	aml_ohsu_2018_13-00149	0.0031538
BeatAML	aml_ohsu_2018_13-00150	0.166329
BeatAML	aml_ohsu_2018_13-00157	2.62433e-05
BeatAML	aml_ohsu_2018_13-00160	0.226267
BeatAML	aml_ohsu_2018_13-00163	0.00731386
BeatAML	aml_ohsu_2018_13-00165	0.430004
BeatAML	aml_ohsu_2018_13-00166	0.303476
BeatAML	aml_ohsu_2018_13-00186	0.0178434
BeatAML	aml_ohsu_2018_13-00195	0.0322296
BeatAML	aml_ohsu_2018_13-00202	0.000165318
BeatAML	aml_ohsu_2018_13-00204	0.999868
BeatAML	aml_ohsu_2018_13-00226	0.902429
BeatAML	aml_ohsu_2018_13-00232	0.0846093
BeatAML	aml_ohsu_2018_13-00245	0.0105379
BeatAML	aml_ohsu_2018_13-00250	3.48091e-06
BeatAML	aml_ohsu_2018_13-00253	0.664626
BeatAML	aml_ohsu_2018_13-00255	0.0246093
BeatAML	aml_ohsu_2018_13-00260	0.451057
BeatAML	aml_ohsu_2018_13-00262	0.927142
BeatAML	aml_ohsu_2018_13-00266	2.37893e-05
BeatAML	aml_ohsu_2018_13-00270	0.170268
BeatAML	aml_ohsu_2018_13-00281	0.991817
BeatAML	aml_ohsu_2018_13-00331	0.993732
BeatAML	aml_ohsu_2018_13-00338	0.975665
BeatAML	aml_ohsu_2018_13-00342	0.758714
BeatAML	aml_ohsu_2018_13-00353	0.118741
BeatAML	aml_ohsu_2018_13-00354	0.998007
BeatAML	aml_ohsu_2018_13-00365	0.0464498
BeatAML	aml_ohsu_2018_13-00384	0.241169
BeatAML	aml_ohsu_2018_13-00393	0.527785
BeatAML	aml_ohsu_2018_13-00396	0.0582635
BeatAML	aml_ohsu_2018_13-00406	0.995498
BeatAML	aml_ohsu_2018_13-00409	0.998098
BeatAML	aml_ohsu_2018_13-00420	0.997769
BeatAML	aml_ohsu_2018_13-00425	0.659012
BeatAML	aml_ohsu_2018_13-00450	0.937426
BeatAML	aml_ohsu_2018_13-00454	0.998381
BeatAML	aml_ohsu_2018_13-00466	0.0634963
BeatAML	aml_ohsu_2018_13-00468	0.644546
BeatAML	aml_ohsu_2018_13-00487	0.00458134
BeatAML	aml_ohsu_2018_13-00493	0.998571
BeatAML	aml_ohsu_2018_13-00496	0.0631148
BeatAML	aml_ohsu_2018_13-00500	0.459608
BeatAML	aml_ohsu_2018_13-00513	0.570236
BeatAML	aml_ohsu_2018_13-00515	0.995151
BeatAML	aml_ohsu_2018_13-00522	0.518176
BeatAML	aml_ohsu_2018_13-00532	0.99167
BeatAML	aml_ohsu_2018_13-00544	0.99274
BeatAML	aml_ohsu_2018_13-00545	0.304554
BeatAML	aml_ohsu_2018_13-00546	0.562049
BeatAML	aml_ohsu_2018_13-00551	0.942445
BeatAML	aml_ohsu_2018_13-00552	0.0642548
BeatAML	aml_ohsu_2018_13-00557	0.990694
BeatAML	aml_ohsu_2018_13-00558	0.413576
BeatAML	aml_ohsu_2018_13-00563	0.101567
BeatAML	aml_ohsu_2018_13-00572	0.00509183
BeatAML	aml_ohsu_2018_13-00573	1.57618e-05
BeatAML	aml_ohsu_2018_13-00578	0.928271
BeatAML	aml_ohsu_2018_13-00581	0.988942
BeatAML	aml_ohsu_2018_13-00593	0.99857
BeatAML	aml_ohsu_2018_13-00601	0.986889
BeatAML	aml_ohsu_2018_13-00602	0.00939648
BeatAML	aml_ohsu_2018_13-00615	0.0246438
BeatAML	aml_ohsu_2018_13-00619	0.99873
BeatAML	aml_ohsu_2018_13-00625	0.00173048
BeatAML	aml_ohsu_2018_13-00650	0.562779
BeatAML	aml_ohsu_2018_13-00655	0.837476
BeatAML	aml_ohsu_2018_13-00658	0.000580014
BeatAML	aml_ohsu_2018_13-00659	0.00816675
BeatAML	aml_ohsu_2018_13-00660	3.65681e-08
BeatAML	aml_ohsu_2018_14-00001	0.309544
BeatAML	aml_ohsu_2018_14-00012	0.914163
BeatAML	aml_ohsu_2018_14-00015	0.144005
BeatAML	aml_ohsu_2018_14-00021	0.425361
BeatAML	aml_ohsu_2018_14-00023	0.00429056
BeatAML	aml_ohsu_2018_14-00026	0.985327
BeatAML	aml_ohsu_2018_14-00034	0.00734292
BeatAML	aml_ohsu_2018_14-00041	0.00705897
BeatAML	aml_ohsu_2018_14-00044	0.849729
BeatAML	aml_ohsu_2018_14-00045	0.993129
BeatAML	aml_ohsu_2018_14-00053	0.0060782
BeatAML	aml_ohsu_2018_14-00060	0.0188007
BeatAML	aml_ohsu_2018_14-00061	0.757922
BeatAML	aml_ohsu_2018_14-00063	0.942162
BeatAML	aml_ohsu_2018_14-00064	0.000545902
BeatAML	aml_ohsu_2018_14-00078	0.854936
BeatAML	aml_ohsu_2018_14-00081	0.942806
BeatAML	aml_ohsu_2018_14-00083	0.95099
BeatAML	aml_ohsu_2018_14-00092	0.0976052
BeatAML	aml_ohsu_2018_14-00096	0.990387
BeatAML	aml_ohsu_2018_14-00113	1.57158e-05
BeatAML	aml_ohsu_2018_14-00125	0.157666
BeatAML	aml_ohsu_2018_14-00126	0.994904
BeatAML	aml_ohsu_2018_14-00127	0.999801
BeatAML	aml_ohsu_2018_14-00135	0.774073
BeatAML	aml_ohsu_2018_14-00141	0.999774
BeatAML	aml_ohsu_2018_14-00152	0.999622
BeatAML	aml_ohsu_2018_14-00175	0.00591739
BeatAML	aml_ohsu_2018_14-00184	0.000462161
BeatAML	aml_ohsu_2018_14-00193	0.998702
BeatAML	aml_ohsu_2018_14-00228	0.291901
BeatAML	aml_ohsu_2018_14-00231	0.998574
BeatAML	aml_ohsu_2018_14-00259	0.0532897
BeatAML	aml_ohsu_2018_14-00279	0.97701
BeatAML	aml_ohsu_2018_14-00289	0.0758337
BeatAML	aml_ohsu_2018_14-00331	0.999447
BeatAML	aml_ohsu_2018_14-00355	0.849149
BeatAML	aml_ohsu_2018_14-00359	0.00365588
BeatAML	aml_ohsu_2018_14-00376	0.837857
BeatAML	aml_ohsu_2018_14-00380	0.0314747
BeatAML	aml_ohsu_2018_14-00423	0.93698
BeatAML	aml_ohsu_2018_14-00425	0.999898
BeatAML	aml_ohsu_2018_14-00434	0.661946
BeatAML	aml_ohsu_2018_14-00447	0.448327
BeatAML	aml_ohsu_2018_14-00448	0.999958
BeatAML	aml_ohsu_2018_14-00454	0.791671
BeatAML	aml_ohsu_2018_14-00458	1.66312e-05
BeatAML	aml_ohsu_2018_14-00464	0.998163
BeatAML	aml_ohsu_2018_14-00473	0.349678
BeatAML	aml_ohsu_2018_14-00476	0.289067
BeatAML	aml_ohsu_2018_14-00488	0.17853
BeatAML	aml_ohsu_2018_14-00495	0.999978
BeatAML	aml_ohsu_2018_14-00496	0.605784
BeatAML	aml_ohsu_2018_14-00504	0.990208
BeatAML	aml_ohsu_2018_14-00514	0.99202
BeatAML	aml_ohsu_2018_14-00528	0.999967
BeatAML	aml_ohsu_2018_14-00542	0.769156
BeatAML	aml_ohsu_2018_14-00546	0.999942
BeatAML	aml_ohsu_2018_14-00559	0.554499
BeatAML	aml_ohsu_2018_14-00564	0.0573755
BeatAML	aml_ohsu_2018_14-00567	0.592169
BeatAML	aml_ohsu_2018_14-00578	0.346801
BeatAML	aml_ohsu_2018_14-00581	0.99815
BeatAML	aml_ohsu_2018_14-00588	0.474915
BeatAML	aml_ohsu_2018_14-00597	0.000598707
BeatAML	aml_ohsu_2018_14-00599	0.00115619
BeatAML	aml_ohsu_2018_14-00602	0.773674
BeatAML	aml_ohsu_2018_14-00608	0.896629
BeatAML	aml_ohsu_2018_14-00613	0.997095
BeatAML	aml_ohsu_2018_14-00618	0.88829
BeatAML	aml_ohsu_2018_14-00632	0.00327765
BeatAML	aml_ohsu_2018_14-00643	0.944648
BeatAML	aml_ohsu_2018_14-00658	0.985322
BeatAML	aml_ohsu_2018_14-00667	0.0041551
BeatAML	aml_ohsu_2018_14-00670	0.997861
BeatAML	aml_ohsu_2018_14-00672	0.0106011
BeatAML	aml_ohsu_2018_14-00676	0.666124
BeatAML	aml_ohsu_2018_14-00681	0.946566
BeatAML	aml_ohsu_2018_14-00690	0.900049
BeatAML	aml_ohsu_2018_14-00712	0.00212319
BeatAML	aml_ohsu_2018_14-00714	0.988181
BeatAML	aml_ohsu_2018_14-00725	0.770481
BeatAML	aml_ohsu_2018_14-00730	0.989671
BeatAML	aml_ohsu_2018_14-00735	0.999972
BeatAML	aml_ohsu_2018_14-00739	0.867667
BeatAML	aml_ohsu_2018_14-00742	0.993862
BeatAML	aml_ohsu_2018_14-00757	0.264397
BeatAML	aml_ohsu_2018_14-00761	0.365827
BeatAML	aml_ohsu_2018_14-00774	0.000592041
BeatAML	aml_ohsu_2018_14-00780	0.948123
BeatAML	aml_ohsu_2018_14-00781	0.920913
BeatAML	aml_ohsu_2018_14-00787	0.128397
BeatAML	aml_ohsu_2018_14-00798	0.00100729
BeatAML	aml_ohsu_2018_14-00815	0.924825
BeatAML	aml_ohsu_2018_14-00817	0.998827
BeatAML	aml_ohsu_2018_14-00831	0.999988
BeatAML	aml_ohsu_2018_14-00832	0.9999
BeatAML	aml_ohsu_2018_14-00901	1.91404e-06
BeatAML	aml_ohsu_2018_15-00014	0.877958
BeatAML	aml_ohsu_2018_15-00018	0.001371
BeatAML	aml_ohsu_2018_15-00024	0.370772
BeatAML	aml_ohsu_2018_15-00029	0.983687
BeatAML	aml_ohsu_2018_15-00043	0.302844
BeatAML	aml_ohsu_2018_15-00045	0.959261
BeatAML	aml_ohsu_2018_15-00051	0.848687
BeatAML	aml_ohsu_2018_15-00057	0.351047
BeatAML	aml_ohsu_2018_15-00073	0.0324546
BeatAML	aml_ohsu_2018_15-00075	0.0127963
BeatAML	aml_ohsu_2018_15-00081	0.0011191
BeatAML	aml_ohsu_2018_15-00084	0.732966
BeatAML	aml_ohsu_2018_15-00123	0.675483
BeatAML	aml_ohsu_2018_15-00140	0.00244198
BeatAML	aml_ohsu_2018_15-00147	0.000594398
BeatAML	aml_ohsu_2018_15-00169	0.970721
BeatAML	aml_ohsu_2018_15-00171	0.000623322
BeatAML	aml_ohsu_2018_15-00175	0.517508
BeatAML	aml_ohsu_2018_15-00194	0.220588
BeatAML	aml_ohsu_2018_15-00201	0.00133798
BeatAML	aml_ohsu_2018_15-00229	0.999778
BeatAML	aml_ohsu_2018_15-00231	0.609002
BeatAML	aml_ohsu_2018_15-00237	0.999228
BeatAML	aml_ohsu_2018_15-00246	0.994078
BeatAML	aml_ohsu_2018_15-00248	0.695466
BeatAML	aml_ohsu_2018_15-00261	0.000292514
BeatAML	aml_ohsu_2018_15-00269	0.145854
BeatAML	aml_ohsu_2018_15-00275	0.646592
BeatAML	aml_ohsu_2018_15-00276	0.000483736
BeatAML	aml_ohsu_2018_15-00279	0.01201
BeatAML	aml_ohsu_2018_15-00287	0.022514
BeatAML	aml_ohsu_2018_15-00296	0.990047
BeatAML	aml_ohsu_2018_15-00300	0.773793
BeatAML	aml_ohsu_2018_15-00302	0.969613
BeatAML	aml_ohsu_2018_15-00303	0.0808466
BeatAML	aml_ohsu_2018_15-00312	0.90425
BeatAML	aml_ohsu_2018_15-00320	0.999968
BeatAML	aml_ohsu_2018_15-00331	0.92745
BeatAML	aml_ohsu_2018_15-00338	0.998946
BeatAML	aml_ohsu_2018_15-00351	0.165062
BeatAML	aml_ohsu_2018_15-00353	0.999582
BeatAML	aml_ohsu_2018_15-00371	0.999768
BeatAML	aml_ohsu_2018_15-00377	0.0814779
BeatAML	aml_ohsu_2018_15-00383	0.906425
BeatAML	aml_ohsu_2018_15-00395	0.00225344
BeatAML	aml_ohsu_2018_15-00417	0.716942
BeatAML	aml_ohsu_2018_15-00464	0.0189977
BeatAML	aml_ohsu_2018_15-00470	0.999985
BeatAML	aml_ohsu_2018_15-00471	0.000283911
BeatAML	aml_ohsu_2018_15-00479	0.80238
BeatAML	aml_ohsu_2018_15-00482	0.0403675
BeatAML	aml_ohsu_2018_15-00491	3.4609e-07
BeatAML	aml_ohsu_2018_15-00525	0.99518
BeatAML	aml_ohsu_2018_15-00534	0.117982
BeatAML	aml_ohsu_2018_15-00539	0.938787
BeatAML	aml_ohsu_2018_15-00556	0.0112339
BeatAML	aml_ohsu_2018_15-00559	0.990272
BeatAML	aml_ohsu_2018_15-00563	0.994053
BeatAML	aml_ohsu_2018_15-00572	0.000787132
BeatAML	aml_ohsu_2018_15-00578	0.0776998
BeatAML	aml_ohsu_2018_15-00593	0.991891
BeatAML	aml_ohsu_2018_15-00595	0.89192
BeatAML	aml_ohsu_2018_15-00608	0.967729
BeatAML	aml_ohsu_2018_15-00610	0.999961
BeatAML	aml_ohsu_2018_15-00614	0.995654
BeatAML	aml_ohsu_2018_15-00615	0.0613123
BeatAML	aml_ohsu_2018_15-00616	0.00109032
BeatAML	aml_ohsu_2018_15-00626	0.999031
BeatAML	aml_ohsu_2018_15-00633	0.0289439
BeatAML	aml_ohsu_2018_15-00650	0.37892
BeatAML	aml_ohsu_2018_15-00653	0.999899
BeatAML	aml_ohsu_2018_15-00670	0.999673
BeatAML	aml_ohsu_2018_15-00674	0.931187
BeatAML	aml_ohsu_2018_15-00680	0.117296
BeatAML	aml_ohsu_2018_15-00683	0.994215
BeatAML	aml_ohsu_2018_15-00688	0.00432577
BeatAML	aml_ohsu_2018_15-00692	0.0813124
BeatAML	aml_ohsu_2018_15-00693	7.41379e-05
BeatAML	aml_ohsu_2018_15-00701	0.928258
BeatAML	aml_ohsu_2018_15-00702	0.75812
BeatAML	aml_ohsu_2018_15-00717	0.000400682
BeatAML	aml_ohsu_2018_15-00724	9.13803e-07
BeatAML	aml_ohsu_2018_15-00734	0.432537
BeatAML	aml_ohsu_2018_15-00755	0.905228
BeatAML	aml_ohsu_2018_15-00756	0.94584
BeatAML	aml_ohsu_2018_15-00763	0.246714
BeatAML	aml_ohsu_2018_15-00766	0.991531
BeatAML	aml_ohsu_2018_15-00767	0.935476
BeatAML	aml_ohsu_2018_15-00777	0.0839974
BeatAML	aml_ohsu_2018_15-00778	0.131
BeatAML	aml_ohsu_2018_15-00782	0.944516
BeatAML	aml_ohsu_2018_15-00786	0.116273
BeatAML	aml_ohsu_2018_15-00807	0.000726855
BeatAML	aml_ohsu_2018_15-00811	0.0135161
BeatAML	aml_ohsu_2018_15-00813	0.981864
BeatAML	aml_ohsu_2018_15-00819	0.109064
BeatAML	aml_ohsu_2018_15-00821	2.11225e-06
BeatAML	aml_ohsu_2018_15-00829	0.998149
BeatAML	aml_ohsu_2018_15-00837	0.244846
BeatAML	aml_ohsu_2018_15-00839	0.00347375
BeatAML	aml_ohsu_2018_15-00850	0.907964
BeatAML	aml_ohsu_2018_15-00855	0.435807
BeatAML	aml_ohsu_2018_15-00858	0.955914
BeatAML	aml_ohsu_2018_15-00864	1.48733e-08
BeatAML	aml_ohsu_2018_15-00870	0.644633
BeatAML	aml_ohsu_2018_15-00872	0.123839
BeatAML	aml_ohsu_2018_15-00874	0.00934235
BeatAML	aml_ohsu_2018_15-00883	0.64394
BeatAML	aml_ohsu_2018_15-00892	0.00701397
BeatAML	aml_ohsu_2018_15-00900	0.074381
BeatAML	aml_ohsu_2018_15-00903	0.0083553
BeatAML	aml_ohsu_2018_15-00909	0.808584
BeatAML	aml_ohsu_2018_15-00912	0.999987
BeatAML	aml_ohsu_2018_15-00921	1.74333e-07
BeatAML	aml_ohsu_2018_15-00929	0.148421
BeatAML	aml_ohsu_2018_15-00936	0.00671205
BeatAML	aml_ohsu_2018_15-00939	0.997902
BeatAML	aml_ohsu_2018_15-00961	0.0717582
BeatAML	aml_ohsu_2018_15-00965	0.936551
BeatAML	aml_ohsu_2018_15-00967	0.00164876
BeatAML	aml_ohsu_2018_15-00974	0.655906
BeatAML	aml_ohsu_2018_15-00975	0.805332
BeatAML	aml_ohsu_2018_15-00976	0.616184
BeatAML	aml_ohsu_2018_15-00979	0.751658
BeatAML	aml_ohsu_2018_15-00981	0.0113556
BeatAML	aml_ohsu_2018_15-00990	0.914287
BeatAML	aml_ohsu_2018_16-00001	0.00886
BeatAML	aml_ohsu_2018_16-00003	0.00312719
BeatAML	aml_ohsu_2018_16-00004	0.0913126
BeatAML	aml_ohsu_2018_16-00007	0.994503
BeatAML	aml_ohsu_2018_16-00010	0.121782
BeatAML	aml_ohsu_2018_16-00027	0.999905
BeatAML	aml_ohsu_2018_16-00031	0.99947
BeatAML	aml_ohsu_2018_16-00048	3.00037e-05
BeatAML	aml_ohsu_2018_16-00050	0.184983
BeatAML	aml_ohsu_2018_16-00056	0.956306
BeatAML	aml_ohsu_2018_16-00067	0.0030173
BeatAML	aml_ohsu_2018_16-00073	0.570218
BeatAML	aml_ohsu_2018_16-00075	0.999867
BeatAML	aml_ohsu_2018_16-00077	0.0798679
BeatAML	aml_ohsu_2018_16-00078	0.982335
BeatAML	aml_ohsu_2018_16-00087	0.000488514
BeatAML	aml_ohsu_2018_16-00088	0.875007
BeatAML	aml_ohsu_2018_16-00094	0.133331
BeatAML	aml_ohsu_2018_16-00102	0.998907
BeatAML	aml_ohsu_2018_16-00109	0.929535
BeatAML	aml_ohsu_2018_16-00113	0.000370269
BeatAML	aml_ohsu_2018_16-00115	9.75047e-06
BeatAML	aml_ohsu_2018_16-00118	0.74939
BeatAML	aml_ohsu_2018_16-00120	0.990224
BeatAML	aml_ohsu_2018_16-00124	0.989511
BeatAML	aml_ohsu_2018_16-00129	0.522658
BeatAML	aml_ohsu_2018_16-00132	0.00288526
BeatAML	aml_ohsu_2018_16-00139	0.00411327
BeatAML	aml_ohsu_2018_16-00143	0.910493
BeatAML	aml_ohsu_2018_16-00145	0.519705
BeatAML	aml_ohsu_2018_16-00150	0.999971
BeatAML	aml_ohsu_2018_16-00151	0.984265
BeatAML	aml_ohsu_2018_16-00157	0.148223
BeatAML	aml_ohsu_2018_16-00217	0.153577
BeatAML	aml_ohsu_2018_16-00220	0.995798
BeatAML	aml_ohsu_2018_16-00226	0.227452
BeatAML	aml_ohsu_2018_16-00249	0.99989
BeatAML	aml_ohsu_2018_16-00264	0.508938
BeatAML	aml_ohsu_2018_16-00269	0.00642297
BeatAML	aml_ohsu_2018_16-00271	0.091043
BeatAML	aml_ohsu_2018_16-00273	0.226904
BeatAML	aml_ohsu_2018_16-00278	0.999986
BeatAML	aml_ohsu_2018_16-00289	0.999549
BeatAML	aml_ohsu_2018_16-00292	0.0647452
BeatAML	aml_ohsu_2018_16-00303	0.309405
BeatAML	aml_ohsu_2018_16-00307	0.999424
BeatAML	aml_ohsu_2018_16-00315	0.0113104
BeatAML	aml_ohsu_2018_16-00316	0.849792
BeatAML	aml_ohsu_2018_16-00332	0.985658
BeatAML	aml_ohsu_2018_16-00339	0.0181278
BeatAML	aml_ohsu_2018_16-00344	0.734752
BeatAML	aml_ohsu_2018_16-00351	0.00022496
BeatAML	aml_ohsu_2018_16-00354	0.997654
BeatAML	aml_ohsu_2018_16-00356	0.67698
BeatAML	aml_ohsu_2018_16-00358	0.0126876
BeatAML	aml_ohsu_2018_16-00373	0.000377058
BeatAML	aml_ohsu_2018_16-00392	0.98114
BeatAML	aml_ohsu_2018_16-00406	0.786399
BeatAML	aml_ohsu_2018_16-00410	0.998349
BeatAML	aml_ohsu_2018_16-00459	0.00203617
BeatAML	aml_ohsu_2018_16-00460	0.189335
BeatAML	aml_ohsu_2018_16-00465	0.00445259
BeatAML	aml_ohsu_2018_16-00474	0.906408
BeatAML	aml_ohsu_2018_16-00479	0.00353356
BeatAML	aml_ohsu_2018_16-00481	0.066157
BeatAML	aml_ohsu_2018_16-00483	0.998728
BeatAML	aml_ohsu_2018_16-00491	0.993663
BeatAML	aml_ohsu_2018_16-00494	0.121349
BeatAML	aml_ohsu_2018_16-00498	0.997819
BeatAML	aml_ohsu_2018_16-00504	0.978261
BeatAML	aml_ohsu_2018_16-00510	7.91638e-06
BeatAML	aml_ohsu_2018_16-00519	0.236511
BeatAML	aml_ohsu_2018_16-00525	0.0118778
BeatAML	aml_ohsu_2018_16-00538	0.276235
BeatAML	aml_ohsu_2018_16-00540	0.894726
BeatAML	aml_ohsu_2018_16-00547	0.000373309
BeatAML	aml_ohsu_2018_16-00548	0.000451635
BeatAML	aml_ohsu_2018_16-00566	0.956938
BeatAML	aml_ohsu_2018_16-00627	0.0436843
BeatAML	aml_ohsu_2018_16-00699	0.996559
BeatAML	aml_ohsu_2018_16-00702	0.0831904
BeatAML	aml_ohsu_2018_16-00705	0.982616
BeatAML	aml_ohsu_2018_16-00708	0.998031
BeatAML	aml_ohsu_2018_16-00710	0.979079
BeatAML	aml_ohsu_2018_16-00724	0.989158
BeatAML	aml_ohsu_2018_16-00731	0.000129518
BeatAML	aml_ohsu_2018_16-00733	0.000358912
BeatAML	aml_ohsu_2018_16-00755	0.000677012
BeatAML	aml_ohsu_2018_16-00766	0.999993
BeatAML	aml_ohsu_2018_16-00770	0.956645
BeatAML	aml_ohsu_2018_16-00771	0.995181
BeatAML	aml_ohsu_2018_16-00810	0.0507629
BeatAML	aml_ohsu_2018_16-00815	0.0371725
BeatAML	aml_ohsu_2018_16-00818	0.00830164
BeatAML	aml_ohsu_2018_16-00820	0.992635
BeatAML	aml_ohsu_2018_16-00822	0.684861
BeatAML	aml_ohsu_2018_16-00831	0.0882298
BeatAML	aml_ohsu_2018_16-00836	0.981405
BeatAML	aml_ohsu_2018_16-00846	0.986561
BeatAML	aml_ohsu_2018_16-00867	0.99818
BeatAML	aml_ohsu_2018_16-00875	0.629737
BeatAML	aml_ohsu_2018_16-00882	0.99998
BeatAML	aml_ohsu_2018_16-00951	0.00970493
BeatAML	aml_ohsu_2018_16-01004	0.999992
BeatAML	aml_ohsu_2018_16-01005	0.671644
BeatAML	aml_ohsu_2018_16-01010	0.00138467
BeatAML	aml_ohsu_2018_16-01017	0.998675
BeatAML	aml_ohsu_2018_16-01047	0.99618
BeatAML	aml_ohsu_2018_16-01049	0.911836
BeatAML	aml_ohsu_2018_16-01061	0.977378
BeatAML	aml_ohsu_2018_16-01080	0.999386
BeatAML	aml_ohsu_2018_16-01082	2.78675e-05
BeatAML	aml_ohsu_2018_16-01093	0.996889
BeatAML	aml_ohsu_2018_16-01094	0.985959
BeatAML	aml_ohsu_2018_16-01097	0.124264
BeatAML	aml_ohsu_2018_16-01100	0.99995
BeatAML	aml_ohsu_2018_16-01102	0.999642
BeatAML	aml_ohsu_2018_16-01103	0.249508
BeatAML	aml_ohsu_2018_16-01109	0.64635
BeatAML	aml_ohsu_2018_16-01121	0.999263
BeatAML	aml_ohsu_2018_16-01127	0.000509835
BeatAML	aml_ohsu_2018_16-01138	0.991023
BeatAML	aml_ohsu_2018_16-01151	0.189304
BeatAML	aml_ohsu_2018_16-01185	0.905426
BeatAML	aml_ohsu_2018_16-01191	0.00107808
BeatAML	aml_ohsu_2018_16-01192	4.01983e-06
BeatAML	aml_ohsu_2018_16-01201	0.602494
BeatAML	aml_ohsu_2018_16-01210	0.000425606
BeatAML	aml_ohsu_2018_16-01216	0.00831641
BeatAML	aml_ohsu_2018_16-01219	0.00103491
BeatAML	aml_ohsu_2018_16-01223	0.0364441
BeatAML	aml_ohsu_2018_16-01225	0.99996
BeatAML	aml_ohsu_2018_16-01227	0.551547
BeatAML	aml_ohsu_2018_16-01237	0.999749
BeatAML	aml_ohsu_2018_16-01254	0.02149
BeatAML	aml_ohsu_2018_16-01262	0.80823
BeatAML	aml_ohsu_2018_16-01270	0.970447
BeatAML	aml_ohsu_2018_16-01272	0.10057

### Sheet: in_house_n10_survival
sample_id	overall_survival_days	date_of_death	diagnosis	event	sample( to be deleted)	Publication_Id	cells	persister_count	persister_pct	mean_prob	std_prob	clinical_id	persister_pct_int	non_persister_pct_int	cohort
FH_6088_	690	2018-07-21	AML M5	1	FH_6088_3	FPM_AML_131_02	6801	6583	97	0.912496	0.147223	FH_6088_	97	3	in_house_n10_survival
FHRB_188	463	2014-02-18	AML M5 N	1	FHRB_1886_6	FPM_AML_015_02	6992	5996	86	0.822042	0.269778	FHRB_188	86	14	in_house_n10_survival
FHRB_743	2069	2016-11-27	AML M1	1	FHRB_743_4	FPM_AML_183_01	3991	3770	94	0.900861	0.184618	FHRB_743	94	6	in_house_n10_survival
FHRB_366	369	2015-03-18	AML M5	1	FHRB_3660_4	FPM_AML_040_02	6279	5487	87	0.833524	0.256811	FHRB_366	87	13	in_house_n10_survival
FHRB_252	2075	2012-05-04	AML M5	1	FHRB_252_2	FPM_AML_023_02	6658	6384	96	0.888379	0.163016	FHRB_252	96	4	in_house_n10_survival
FH_3081_	936	2016-05-21	AML secon	1	FH_3081_2	FPM_AML_033_01	7023	6705	95	0.90875	0.166125	FH_3081_	95	5	in_house_n10_survival
FHRB_560	4336	2012-06-11	AML M2 N	1	FHRB_560_9	FPM_AML_120_03	2828	2647	94	0.892466	0.194411	FHRB_560	94	6	in_house_n10_survival
FH_4599_	5235		AML CEBP	0	FH_4599_2	FPM_AML_070_01	8966	7314	82	0.76893	0.28507	FH_4599_	82	18	in_house_n10_survival
FHRB_121	1669	2016-07-22	AML CEBP	1	FHRB_1216_2	FPM_AML_004_01	7722	6577	85	0.798389	0.261889	FHRB_121	85	15	in_house_n10_survival
FHRB_436	3226		AML M2 N	0	FHRB_4368_2_2hr_drug	PUBLICATION_ID_2hr_drug	9865	8758	89	0.800875	0.225261	FHRB_436	89	11	in_house_n10_survival
FH_5897_	2709		AML M2	0	FH_5897_2	FPM_AML_128_01	9495	6921	73	0.676905	0.297815	FH_5897_	73	27	in_house_n10_survival
