## Supplementary Table S6 for "A Transformer-derived transcriptomic score associates with ex-vivo drug response in AML"

library	term	p_value	z_score	combined_score	adjusted_p	overlap_genes	overlap_size
DSigDB	estradiol CTD 00005920	6.590000799795546e-28	2.165390437464769	135.52492131790507	2.16020226217298e-24	ERRFI1; CDA; EHF; IFITM1; VIPR1; TES; MT1M; SCX; MT1X; TMEM92; FGFRL1; ICAM1; BAIAP2L1; ZNF608; LURAP1L; CREB3L4; PEG10; MYC; RPS6KA2; KDR; ... (+344 more)	364
DSigDB	cyclosporin A CTD 00007121	5.893375718985091e-27	2.0996728704234204	126.81177664777634	9.659242803416564e-24	NCKAP1; CDA; TES; STMN3; SLC4A4; ALKBH2; LURAP1L; MYC; DPYSL3; CYP1B1; AP1S1; DUS4L; GAMT; CXADR; ENDOG; ATG10; CLDN3; MAP1B; RFX5; CFB; ... (+370 more)	390
DSigDB	Tetradioxin CTD 00006848	9.46139207113023e-23	2.060164325470448	104.47554279555465	1.0338147736388298e-19	CDA; EHF; IFITM1; VIPR1; TES; MT1X; FNBP1L; ICAM1; ZNF608; LURAP1L; PEG10; MYC; KDR; CYP1B1; SOX9; DUS4L; SYNPO; SLC12A7; TNS2; WLS; ... (+294 more)	314
DSigDB	Decitabine CTD 00000750	1.0033614709170601e-18	2.2853316753551103	94.7114024746693	4.698598430951604e-16	ERRFI1; CDA; IFITM1; TUSC3; MT1M; TNC; MT1X; ACCS; ICAM1; LAPTM4B; BAIAP2L1; CCND1; CDH1; PEG10; MYC; LAMP3; RPS6KA2; RUVBL1; C1RL; CYP1B1; ... (+156 more)	176
DSigDB	AFLATOXIN B1 CTD 00007128	2.343019473595692e-19	2.0264014050038868	86.92791151762026	1.2800696390744464e-16	TES; FAM89B; MT1X; SLC4A4; ICAM1; CREB3L4; MYC; RPS6KA2; KDR; CYP1B1; HOMER3; SOX9; SCN1A; HEMK1; ATG10; PRKCA; ANK3; CMBL; TM4SF1; EREG; ... (+241 more)	261
DSigDB	Retinoic acid CTD 00006918	1.088819089693598e-19	1.9175030319235289	83.72589660717776	7.138297952031229e-17	ERRFI1; IFITM1; TES; FAM89B; MT1X; SLC4A4; ICAM1; ALKBH2; ZNF608; PEG10; MYC; DPYSL3; KDR; CYP1B1; SOX9; WLS; SCN1A; EPHA4; PRKCI; LIMCH1; ... (+313 more)	333
DSigDB	VALPROIC ACID CTD 00006977	3.42339414548154e-20	1.8154105627029813	81.36864274914907	2.8054715022221216e-17	CDA; TES; STMN3; SLC4A2; FNBP1L; SLC4A4; TMEM92; CREB3L4; MYC; DPYSL3; CYP1B1; DUS4L; WLS; GAMT; CXADR; RBFOX2; TSTD1; ATG10; PRKCA; DNAAF5; ... (+536 more)	556
DSigDB	7646-79-9 CTD 00000928	6.7272865266321045e-18	1.970638424852139	77.91975235875928	2.756505654287505e-15	NCKAP1; TES; MT1X; ICAM1; GCSH; PEG10; MYC; RPS6KA2; DPYSL3; KDR; CYP1B1; AP1S1; EPHB2; EPHB4; TNS2; WLS; HEMK1; PRKCI; ENDOG; LIMCH1; ... (+237 more)	257
DSigDB	quercetin CTD 00006679	1.808370634157007e-16	1.908717013850292	69.1889594459675	6.586487709740743e-14	NCKAP1; CDA; VIPR1; MT1M; MT1X; FNBP1L; ICAM1; ZNF608; PEG10; MYC; CYP1B1; AP1S1; ZFPL1; SCN1A; PRKCI; IL1R1; FBXO2; CMBL; TM4SF1; EREG; ... (+236 more)	256
DSigDB	TERT-BUTYL HYDROPEROXIDE CTD 00007349	6.087126507820795e-14	2.216369152345719	67.44414692674096	1.5348923609720435e-11	FHOD3; IFITM1; CSF1; TUSC3; MT1M; TNC; MT1X; ICAM1; ZDHHC4; TM7SF2; PEG10; DPYSL3; CYP1B1; SOX9; EPHB2; PHLDA2; EPHB4; OSR2; CXADR; DGAT2; ... (+111 more)	131
DSigDB	progesterone CTD 00006624	1.941554704997933e-14	2.0409634687531124	64.43873191320786	5.785833020893841e-12	FHOD3; CCDC71L; ERRFI1; CDA; EHF; CSF3; MT1M; RORC; TNC; MT1X; ICAM1; FADS3; HOXA10; KRTCAP3; CCND1; PEG10; MYC; KDR; GRB10; CYP1B1; ... (+151 more)	171
DSigDB	COPPER CTD 00005706	8.784388267655589e-14	2.072614127067788	62.30944456266271	2.0568017672410728e-11	ERRFI1; EHF; RTKN; MT1M; LINC00261; STMN3; PLOD2; MT1X; ICAM1; LAPTM4B; LURAP1L; CCND1; MYC; LAMP3; RPS6KA2; DPYSL3; RUVBL1; CYP1B1; SLC16A9; SOX9; ... (+134 more)	154
DSigDB	mifepristone CTD 00007083	1.3969681899706723e-09	3.050761789162847	62.20186474781298	2.289630863361932e-07	CNTNAP1; THRA; MAOA; SLC43A1; SEMA3B; ADIRF; PLOD2; FBLN1; CXCL1; PTPRK; CX3CL1; EGFR; ICAM1; FSTL3; HOXA10; HSD11B2; MUC1; CCND1; CDH1; MYC; ... (+25 more)	45
DSigDB	trichostatin A CTD 00000660	3.1836236414822144e-15	1.818081097935098	60.688922131017215	1.04359182967787e-12	ERRFI1; TES; SLC4A4; ZNF608; MYC; DPYSL3; CYP1B1; SOX9; EPHB2; SCN1A; EPHA4; CXADR; ENDOG; LIMCH1; IL1R1; FBXO2; KRT8; HNF1B; PRKCA; ANK3; ... (+257 more)	277
DSigDB	tamoxifen CTD 00006827	9.571289223824832e-11	2.334979503959324	53.86720220328566	1.8455697691586946e-08	GPSM2; CSF3; IFITM1; CSF2; RASEF; PTEN; TNC; ECE1; LAMC1; RND2; AREG; CCND1; CDH1; MYC; RPS6KA2; GRB10; AP1S1; CYP1B1; SOX9; SYNPO; ... (+64 more)	84
DSigDB	benzo[a]pyrene CTD 00005488	4.807176750554945e-14	1.7164555408108657	52.636965238329935	1.3131604490265926e-11	IFITM1; MT1M; MT1X; FNBP1L; TMEM92; ICAM1; LURAP1L; PEG10; MYC; RPS6KA2; DPYSL3; KDR; CYP1B1; SOX9; SCN1A; CXADR; RBFOX2; TSTD1; IL1R1; FBXO2; ... (+301 more)	321
DSigDB	Caspan CTD 00000180	3.2449027166896515e-10	2.281540254954311	49.848838145474495	5.909328391838154e-08	CCDC71L; FKBP10; IFITM1; HIBADH; CCDC169; QPRT; LINC00261; RASEF; TNC; TDRP; PLOD2; TFCP2L1; WASL; BAIAP2L1; CCND1; RASGEF1A; CDH1; SGCB; MYC; KDR; ... (+63 more)	83
DSigDB	genistein CTD 00007324	4.3744301340269246e-11	2.0823562764514105	49.66973577522366	8.962113737087663e-09	STEAP3; CSF2; ATN1; MT1X; HOXA10; CCND1; PEG10; MYC; CYP1B1; PHLDA2; EPHB4; HIST1H2AC; DGAT2; CISH; IGFBP4; IFRD2; KRT8; PRKCA; ANK1; GEM; ... (+95 more)	115
DSigDB	Copper sulfate CTD 00007279	1.1146199922254308e-12	1.60997427305182	44.31052913891321	2.4358162230099745e-10	CDA; TES; STMN3; FNBP1L; TMEM92; FGFRL1; GCSH; LURAP1L; CREB3L4; CYP1B1; DUS4L; ARPIN; GAMT; PRKCI; CXADR; ENDOG; MECR; ATG10; ZNF12; SOX12; ... (+383 more)	403
DSigDB	Medroxyprogesterone acetate CTD 00006623	5.609317040121733e-08	2.622751526486605	43.79011982045683	7.072054329815015e-06	C1R; TNC; RHOBTB3; MGST1; PLOD2; FBLN1; TFPI; CPLX1; SLC7A2; ICAM1; HOXA10; HSD11B2; MUC1; CCND1; NPHP1; KDR; MAP7; CYP1B1; PLS3; SFN; ... (+26 more)	46
DSigDB	GDC-0941 CTD 00004868	2.2081383199432492e-08	2.4012738853503186	42.33093106158834	2.895310965109588e-06	B4GALT2; EHF; PRR7; FAM13A; LPCAT1; RORC; PTEN; AREG; CCND1; MYC; PMEPA1; PHLDA2; SLC39A4; SYBU; HIST1H2AC; PSPH; BOK; NANOS1; ENDOG; C6ORF141; ... (+38 more)	58
DSigDB	raloxifene CTD 00007367	1.1051683592119222e-08	2.24633431085044	41.15437895434601	1.575105165868122e-06	CSF3; CSF2; CSF1; RASEF; TNC; LAMC1; AREG; CCND1; MYC; RPS6KA2; GRB10; SYNPO; SYBU; SREBF1; CXADR; IGFBP4; LIMCH1; IL1R1; ROM1; PTP4A3; ... (+50 more)	70
DSigDB	SELENIUM CTD 00006731	5.473878733277202e-10	1.8905302901624308	40.31719085917186	9.443881309306669e-08	FHOD3; IFITM1; VIPR1; CSF1; CHPF; PLOD2; SLC4A4; FADS3; CCND1; NAGLU; MYC; RPS6KA2; RUVBL1; ARFIP2; SOX9; GGT1; SYNPO; PITX1; TNS2; PRKCI; ... (+113 more)	133
DSigDB	5-Fluorouracil CTD 00005987	1.684695040286139e-09	1.9817102663529569	40.03387917929712	2.6297287343133165e-07	EHF; IFITM1; RTKN; CSF1; MT1M; PLOD2; MT1X; GCSH; CCND1; CDH1; PEG10; MYC; DPYSL3; GAMT; PRKCI; S100A2; IGFBP4; THNSL2; HLA-G; GEM; ... (+88 more)	108
DSigDB	paclitaxel CTD 00007144	1.3323775920273738e-07	2.3607564557934144	37.3734438644637	1.45584458222191e-05	CDA; COL18A1; EHF; CSF3; RTKN; PTEN; PPP1R9A; AREG; OSBPL10; ICAM1; CCND1; SGCB; MYC; GAMT; METRN; IGFBP4; IL1R1; KRT7; NME4; OSMR; ... (+33 more)	53
DrugMatrix	Ethinylestradiol-190 uM in DMSO-Rat-Primary rat hepatocytes-1d-dn	7.986485484704212e-06	2.400949651366728	28.181770201670496	0.0385501687116366	COL18A1; ITIH4; PON2; CFI; MGST1; TARS; CXCL1; SLC4A4; WFDC2; C3; DPP4; SELENBP1; RRAS; S100A16; CDH1; MAL2; STAP2; ENPP3; SLC39A4; GAMT; ... (+16 more)	36
DrugMatrix	Clofibrate-500 mg/kg in Corn Oil-Rat-Liver-0.25d-dn	9.79051903787597e-06	2.3760690998391056	27.40580930375828	0.0385501687116366	COL18A1; ITIH4; C1S; CFI; QPRT; HTRA1; TARS; ECE1; WFDC2; CNN3; DHTKD1; C3; SELENBP1; LAPTM4B; S100A16; CDH1; SMPD1; PACSIN3; GAMT; MPST; ... (+16 more)	36
GO_Biological_Process_2021	desmosome organization (GO:0002934)	5.972299350113399e-06	47.733668341708544	574.1586325822211	0.0036152318732686	JUP; SNAI2; DSG2; PRKCA; PKP3	5
GO_Biological_Process_2021	regulation of cartilage development (GO:0061035)	1.4973633912960122e-05	12.169092740089718	135.18912410124128	0.0049440216701701	BMP2; MDK; ZBTB16; MBOAT2; SCX; SOX9; BMPR1B	7
GO_Biological_Process_2021	aminoglycan catabolic process (GO:0006026)	1.582599810411313e-06	9.12890812890813	121.9297284193789	0.0018108063933701	HGSNAT; SDC4; NAGLU; IDUA; GPC1; HYAL2; CHI3L1; SDC1; AGRN; GPC6	10
GO_Biological_Process_2021	positive regulation of epithelial cell differentiation (GO:0030858)	3.339782266479521e-05	10.29584011155008	106.1194283999423	0.0075813057449085	MESP1; SFRP4; BAD; KDF1; ATOH8; SFN; SOX9	7
GO_Biological_Process_2021	positive regulation of cartilage development (GO:0061036)	0.0001700147684735	9.551307847082494	82.90177277260487	0.0193740806954732	BMP2; MDK; ZBTB16; SCX; SOX9; BMPR1B	6
GO_Biological_Process_2021	positive regulation of osteoblast differentiation (GO:0045669)	7.740847822117979e-06	6.392652510953825	75.2351231734438	0.0039824069828242	YAP1; WWTR1; IFITM1; BMP2; IL6; WNT7B; LRP5; IGF1; BMPR1B; FERMT2; WNT4	11
GO_Biological_Process_2021	connective tissue development (GO:0061448)	8.259951372689029e-05	5.941020912349073	55.85454829571345	0.0130435406024376	HYAL2; ZBTB16; HYAL3; LRP5; RORC; SCX; CHI3L1; SOX9; CD44	9
GO_Biological_Process_2021	fatty acid derivative biosynthetic process (GO:1901570)	0.0001266337324204	5.557143322157482	49.87098025866103	0.0158597833155532	GGT5; GGT7; BDH2; BDH1; FASN; GGT1; PAM; ACACA; SLC27A5	9
GO_Biological_Process_2021	enzyme linked receptor protein signaling pathway (GO:0007167)	1.739528973368674e-06	3.599563273370074	47.73703444761616	0.0018108063933701	DDR1; EPHA4; PTPRU; LTK; SHC3; GUCY2D; CSF1; FLT3; LIFR; MST1R; PTPRF; EGFR; PTPRG; CNKSR1; KDR; ROR1; EPHB2; ROS1; MET; EPHB4; ... (+2 more)	22
GO_Biological_Process_2021	regulation of epithelial to mesenchymal transition (GO:0010717)	2.105698088386513e-05	4.337041156840934	46.70246669315716	0.005272176216728	WWTR1; TGFB2; TGFB1I1; PTEN; VASN; EFNA1; OLFM1; BMP2; IL6; MDK; NKX2-1; CTNNB1; FERMT2; FOXA2	14
GO_Biological_Process_2021	cell-matrix adhesion (GO:0007160)	8.77182154807108e-06	3.941573006165047	45.89554235004772	0.0039824069828242	DDR1; ITGA3; ITGA2; EMP2; PTPRK; RHOD; THBS3; SGCE; FERMT1; BCAM; ADAM15; CTTN; ITGA10; TRIP6; FERMT2; CD44; TMEM8B	17
GO_Biological_Process_2021	actin filament organization (GO:0007015)	1.9942801689098715e-06	3.4438044004348067	45.20071584349771	0.0018108063933701	FHOD3; MARCKSL1; NEBL; RHOBTB3; HIP1R; EMP2; WASL; PPP1R9A; RND2; BAIAP2; RHOD; TLE6; ENAH; MYO1D; BAIAP2L1; DPYSL3; MYO5C; PLS3; RAC3; ELMO3; ... (+3 more)	23
GO_Biological_Process_2021	glycosaminoglycan catabolic process (GO:0006027)	8.67359719110667e-05	4.684979215818448	43.81693272376887	0.013126043749208	HGSNAT; NAGLU; SDC4; IDUA; HYAL2; GPC1; HYAL3; SDC1; AGRN; GPC6; CD44	11
GO_Biological_Process_2021	regulation of fat cell differentiation (GO:0045598)	3.836727172783389e-05	4.073329645337759	41.41886129725817	0.0081970547597348	CCDC71L; CDS1; YAP1; WWTR1; LMO3; ZBTB16; RORC; LRP5; ADIRF; GATA2; SIRT1; BMP2; IL6; FERMT2	14
GO_Biological_Process_2021	regulation of actin filament polymerization (GO:0030833)	5.963623291881792e-05	4.157716987504221	40.44314106533693	0.0103516210740417	NCKAP1; CSF3; HIP1R; BAIAP2; SSH3; BAIAP2L1; ARHGAP40; CTTN; CDC42EP5; CDC42EP4; CDC42EP1; PAK3; DBN1	13
GO_Biological_Process_2021	negative regulation of cell motility (GO:2000146)	1.3920247021624408e-05	3.609470468431772	40.36169851826535	0.0049440216701701	EPHA4; PTPRU; IFITM1; TCAF1; LIMCH1; PTEN; FBLN1; PTPRK; ALOX15B; CX3CL1; CLDN3; ADAM15; CDH1; PIP5KL1; DPYSL3; NKX2-1; CYP1B1; ARPIN	18
GO_Biological_Process_2021	cell-cell junction organization (GO:0045216)	5.0971726322181344e-05	3.953108220976017	39.0734682864288	0.0097436478948506	PRKCI; TGFB2; CXADR; JUP; TJP1; CDH1; CDH11; FSCN1; DSG2; PKP4; PKP3; NECTIN3; NECTIN2; TJP3	14
GO_Biological_Process_2021	regulation of cell population proliferation (GO:0042127)	1.7076443430108027e-08	2.154826815204174	38.540297007189	6.202164253815236e-05	COL18A1; PTPRU; CSF3; IFITM1; VIPR1; TES; CSF2; CSF1; FLT3; TGFB1I1; PTEN; SCX; CXCL1; PTPRK; AREG; CX3CL1; MYC; RPS6KA2; KDR; CYP1B1; ... (+55 more)	75
GO_Biological_Process_2021	protein localization to plasma membrane (GO:0072659)	1.4096265337644016e-05	3.322308233638283	37.108856256893965	0.0049440216701701	TMEM150A; JUP; SMURF1; RAB3D; STXBP1; EMP2; ANK3; ANK1; LRP6; SLC9A3R2; EHD2; RAB40B; RAB40C; CDH1; MAP7; PKP3; NECTIN3; RAMP1; EPHA2; CRB3	20
GO_Biological_Process_2021	regulation of kinase activity (GO:0043549)	6.270255055862312e-05	3.647304504272955	35.29536117378231	0.0103516210740417	DDR1; EPHA4; LTK; FLT3; EMP2; MST1R; EGFR; KDR; ROR1; EPHB2; ECT2; ROS1; MET; EPHB4; EPHA2	15
GO_Biological_Process_2021	protein localization to cell periphery (GO:1990778)	2.177385552062816e-05	3.2108843537414966	34.46820327402326	0.005272176216728	TMEM150A; JUP; SMURF1; RAB3D; STXBP1; CAV1; EMP2; ANK3; ANK1; LRP6; SLC9A3R2; EHD2; RAB40B; RAB40C; CDH1; MAP7; PKP3; RAMP1; EPHA2; CRB3	20
GO_Biological_Process_2021	positive regulation of kinase activity (GO:0033674)	5.081986532587076e-05	3.3701901395895164	33.32182223799665	0.0097436478948506	DDR1; EPHA4; LTK; CSF1; FLT3; MST1R; EGFR; EREG; TRAF4; EEF1A2; KDR; ROR1; EPHB2; ROS1; MET; EPHB4; EPHA2	17
GO_Biological_Process_2021	positive regulation of cell differentiation (GO:0045597)	5.815051351773585e-06	2.64573132754145	31.894452387334947	0.0036152318732686	CDS1; YAP1; CCDC71L; IFITM1; CSF3; CSF2; CSF1; TGFB1I1; LRP5; ADIRF; RRAS; MDK; GPC1; KDR; SOX9; ECT2; WNT4; WWTR1; TGFB2; WNT7B; ... (+11 more)	31
GO_Biological_Process_2021	negative regulation of cell migration (GO:0030336)	0.0001041539667618	2.9245667686034658	26.81722531305221	0.0151314882911604	EPHA4; PTPRU; IFITM1; TCAF1; LIMCH1; PTEN; PTPRK; ALOX15B; CX3CL1; PTPRG; CLDN3; ADAM15; CDH1; HYAL2; PIP5KL1; DPYSL3; NKX2-1; CYP1B1; ARPIN	19
GO_Biological_Process_2021	negative regulation of cell population proliferation (GO:0008285)	1.6643422394129876e-05	2.2272755095794823	24.50781598231546	0.0050054673060903	COL18A1; PTPRU; IFITM1; TES; TGFB1I1; PTEN; FBLN1; CXCL1; PTPRK; GATA2; CAMK2N1; MYC; RPS6KA2; SMYD2; CYP1B1; SPEG; SOX9; TNS2; CD33; FGFBP1; ... (+19 more)	39
GO_Cellular_Component_2021	alveolar lamellar body (GO:0097208)	8.593786907952915e-05	38.14859437751004	357.1427906828517	0.0027404631584249	SFTPB; NAPSA; ABCA3; LAMP3	4
GO_Cellular_Component_2021	zonula adherens (GO:0005915)	0.002224176650338	19.05416248746239	116.38984548717777	0.0491029768190025	CAMSAP3; JUP; NECTIN2	3
GO_Cellular_Component_2021	apical junction complex (GO:0043296)	3.267222036919931e-07	4.638756629117795	69.27591309076548	4.688463622980101e-05	CXADR; JUP; ANK3; CAMSAP3; TJP1; CLDN4; CLDN3; CLMP; CLDN15; CDH1; EPCAM; PARD3; CLDN12; MICALL2; AMOTL2; ECT2; NECTIN3; NECTIN2; TJP3	19
GO_Cellular_Component_2021	cell-cell junction (GO:0005911)	2.676705061412953e-09	3.283002619397897	64.80213569276032	7.682143526255176e-07	PTPRU; PTPRK; PRKCZ; FGFRL1; VSIG10; CNN3; BAIAP2L1; CDH1; NPHP1; MICALL2; ECT2; PDLIM4; CXADR; JUP; MAGI3; STARD10; RPGRIP1L; BAIAP2; CDC42BPA; ALOX15B; ... (+19 more)	39
GO_Cellular_Component_2021	tight junction (GO:0070160)	4.118252304690521e-06	4.461175916106988	55.31894575968767	0.0002954846028615	CXADR; LSR; ANK3; TJP1; CLDN4; CLDN3; CLMP; CLDN15; EPCAM; PARD3; CLDN12; MICALL2; AMOTL2; ECT2; TJP3; EPHA2	16
GO_Cellular_Component_2021	adherens junction (GO:0005912)	2.427022784347803e-06	3.650249841261077	47.193515297406606	0.0002321851797026	CXADR; JUP; BAIAP2; ALOX15B; CNN3; CAMSAP3; TJP1; BAIAP2L1; KRT18; CDH1; PARD3; CDC42EP4; CDH11; CDC42EP1; CTNNB1; PKP4; PKP3; PDLIM4; NECTIN3; FERMT2; ... (+1 more)	21
GO_Cellular_Component_2021	bicellular tight junction (GO:0005923)	2.8580516476184863e-05	4.20106490872211	43.95484023173795	0.0010253260285831	CXADR; ANK3; TJP1; CLDN4; CLDN3; CLMP; CLDN15; EPCAM; PARD3; CLDN12; MICALL2; AMOTL2; ECT2; TJP3	14
GO_Cellular_Component_2021	focal adhesion (GO:0005925)	1.1733261343538828e-05	2.239793467819404	25.428560918004123	0.0005612410009326	NCKAP1; TES; TGFB1I1; TNC; CD99L2; SLC4A2; EGFR; ICAM1; CNN3; MRC2; SLC9A3R2; DPP4; EFNB2; RRAS; TSPAN4; FLNB; TNS2; TLE2; NPM1; JUP; ... (+20 more)	40
GO_Cellular_Component_2021	cell-substrate junction (GO:0030055)	1.7841405717134853e-05	2.1946798493408664	23.996604536988837	0.0007314976344025	NCKAP1; TES; TGFB1I1; TNC; CD99L2; SLC4A2; EGFR; ICAM1; CNN3; MRC2; SLC9A3R2; DPP4; EFNB2; RRAS; TSPAN4; FLNB; TNS2; TLE2; NPM1; JUP; ... (+20 more)	40
GO_Cellular_Component_2021	cytoskeleton (GO:0005856)	1.105447118944034e-05	1.9708266589000532	22.49240528108893	0.0005612410009326	FHOD3; DYRK3; ARPC1A; WASL; PPP1R9A; RND2; BAIAP2L1; CDH1; RAC3; PLEKHN1; SYNPO; PRKCI; KRT8; ANK3; SPTB; ANK1; RHOD; CTTN; MAP7D3; CDC42EP5; ... (+35 more)	55
GO_Cellular_Component_2021	Golgi lumen (GO:0005796)	0.0014188276514678	2.8633034040224064	18.77732710299466	0.033933627997606	SDC4; PODXL2; WNT7B; MUC5B; SOD3; MUC1; GPC1; SDC1; AGRN; GPC6; MUC4; WNT3; WNT4	13
GO_Cellular_Component_2021	endoplasmic reticulum lumen (GO:0005788)	0.0011347977598979	2.0157986567556585	13.669737102229906	0.0325564378040862	COL18A1; CSF1; TNC; LAMC1; FSTL3; C3; ARSJ; WNT3; WNT4; GOLM1; IGFBP4; LAMB2; WNT7B; TMEM132A; GPX8; PDIA5; CKAP4; IL6; RCN1; VGF; ... (+7 more)	27
GO_Cellular_Component_2021	actin cytoskeleton (GO:0015629)	0.0012478077207141	1.947333292664985	13.020585242982987	0.0325564378040862	TMEM63B; ARPC1A; WASL; PPP1R9A; ACACA; CNN3; BAIAP2L1; CDH1; CALD1; ARSJ; PLS3; FLNB; SYNPO; WASF1; PLS1; NPM3; BAIAP2; SPTB; MYO1D; KIF9; ... (+9 more)	29
GO_Molecular_Function_2021	coreceptor activity involved in Wnt signaling pathway (GO:0071936)	0.0003698533880399	19.072289156626507	150.7169318202462	0.0279701624705225	LRP5; ROR1; GPC6; LRP6	4
GO_Molecular_Function_2021	cadherin binding involved in cell-cell adhesion (GO:0098641)	1.4973633912960122e-05	12.169092740089718	135.18912410124128	0.0022647621293352	BAIAP2L1; KRT18; EPCAM; CDC42EP1; PKP3; BAIAP2; CNN3	7
GO_Molecular_Function_2021	oxidoreductase activity, acting on the CH-CH group of donors, NAD or NADP as acceptor (GO:0016628)	0.0001700147684735	9.551307847082494	82.90177277260487	0.0163136011182616	MECR; BDH2; DHCR24; DHCR7; DECR2; TM7SF2	6
GO_Molecular_Function_2021	transmembrane receptor protein kinase activity (GO:0019199)	1.1203414035485174e-06	5.8505159185113325	80.16305005491631	0.0002259355163822	DDR1; EPHA4; LTK; FLT3; MST1R; EGFR; KDR; ROR1; EPHB2; BMPR1B; ROS1; MET; EPHB4; EPHA2	14
GO_Molecular_Function_2021	transmembrane receptor protein tyrosine kinase activity (GO:0004714)	1.1203414035485174e-06	5.8505159185113325	80.16305005491631	0.0002259355163822	DDR1; EPHA4; LTK; FLT3; MST1R; FGFRL1; EGFR; KDR; ROR1; EPHB2; ROS1; MET; EPHB4; EPHA2	14
GO_Molecular_Function_2021	WW domain binding (GO:0050699)	8.301197532249106e-05	6.956744868035191	65.36923179878815	0.0100444490140214	ENAH; FAM189B; NDFIP2; TRAF4; TCEAL3; SCNN1B; SCNN1A; PMEPA1	8
GO_Molecular_Function_2021	cell-cell adhesion mediator activity (GO:0098632)	0.0001887524096327	5.219796348958811	44.7601420642237	0.0163136011182616	BAIAP2L1; KRT18; EPCAM; PALLD; VSTM2L; CDC42EP1; PKP3; BAIAP2; CNN3	9
GO_Molecular_Function_2021	cadherin binding (GO:0045296)	3.078976788287197e-07	2.684052610097697	40.24333830233776	0.0001862780956913	TES; FNBP1L; BZW2; PPL; EGFR; CNN3; SLC9A3R2; BAIAP2L1; EPCAM; CDH1; CALD1; RUVBL1; KDR; ARFIP2; SFN; FLNB; EPS8L2; JUP; ARHGEF16; ANK3; ... (+19 more)	39
KEGG_2021_Human	Adherens junction	9.3080301813372e-06	4.718728870858688	54.66474252577783	0.0016592638109437	WASL; BAIAP2; PTPRF; EGFR; TJP1; CDH1; PARD3; RAC3; CTNNB1; SNAI2; WASF1; MET; NECTIN3; NECTIN2	14
KEGG_2021_Human	Glycosaminoglycan degradation	0.0019990219620376	6.8147882268485285	42.354571479509055	0.0418366739197887	HGSNAT; NAGLU; IDUA; HYAL2; HYAL3	5
KEGG_2021_Human	ECM-receptor interaction	2.8315082098015756e-05	3.948334608163549	41.34741786142239	0.0016592638109437	LAMA5; SDC4; LAMB3; ITGA3; LAMB2; ITGA2; TNC; LAMC1; THBS3; SV2A; COL6A2; ITGA10; SDC1; AGRN; CD44	15
KEGG_2021_Human	Aldosterone-regulated sodium reabsorption	0.0004012163285188	5.275583982202448	41.26039404401977	0.0133241080956988	SLC9A3R2; HSD11B2; SCNN1B; SCNN1A; NEDD4L; SFN; PRKCA; IGF1	8
KEGG_2021_Human	Hippo signaling pathway	2.1449022434046592e-05	3.0087310910963176	32.34335222138735	0.0016592638109437	TEAD4; YAP1; WWTR1; PRKCI; TGFB2; WNT7B; FZD6; PRKCZ; AREG; BMP2; CCND1; CDH1; MYC; PARD3; ID1; SNAI2; CTNNB1; BMPR1B; TEAD1; WNT3; ... (+2 more)	22
KEGG_2021_Human	Proteoglycans in cancer	1.2376975031369422e-05	2.8067520906702765	31.7153798728687	0.0016592638109437	SDC4; EGFR; RRAS; CCND1; MYC; GPC1; KDR; DROSHA; FLNB; WNT3; WNT4; TGFB2; CAV2; WNT7B; CAV1; ITGA2; FZD6; PRKCA; ANK3; IGF1; ... (+6 more)	26
KEGG_2021_Human	Hepatocellular carcinoma	3.4454281368643295e-05	2.904921982239404	29.85062182788658	0.0016825174068354	NQO1; TGFB2; SHC3; SMARCD3; GSTO2; BAD; CDKN2A; WNT7B; FZD6; MGST1; PTEN; LRP5; PRKCA; EGFR; LRP6; CCND1; MYC; CTNNB1; GSTT2B; MET; ... (+2 more)	22
KEGG_2021_Human	Focal adhesion	2.5266280070446596e-05	2.742424242424242	29.031412328916595	0.0016592638109437	LAMA5; SHC3; TNC; PTEN; LAMC1; EGFR; THBS3; CCND1; KDR; RAC3; FLNB; PAK3; LAMB3; CAV2; ITGA3; BAD; LAMB2; CAV1; ITGA2; PRKCA; ... (+5 more)	25
KEGG_2021_Human	Bacterial invasion of epithelial cells	0.00041615427419	3.538150109000312	27.542568590871934	0.0133241080956988	SHC3; CTTN; CDH1; CAV2; CAV1; ARPC1A; CTNNB1; ELMO3; WASL; WASF1; MET; ACTR3B	12
KEGG_2021_Human	Axon guidance	0.0003134857136117	2.509970244704001	20.24982943306966	0.013121616298322	EPHA4; SEMA4B; SEMA3B; PRKCA; EFNA5; PRKCZ; SSH3; RHOD; EFNB2; EFNA1; ENAH; RRAS; PARD3; RAC3; EPHB2; BMPR1B; PAK3; MET; EPHB4; EPHA2; ... (+1 more)	21
KEGG_2021_Human	Fluid shear stress and atherosclerosis	0.0005814855199948	2.676033554024982	19.93624790334766	0.0154886597598637	NQO1; SDC4; GSTO2; IL1R1; CAV2; CAV1; MGST1; PRKCZ; ASS1; ICAM1; GPC1; KDR; SDC1; RAC3; CTNNB1; BMPR1B; GSTT2B	17
KEGG_2021_Human	Wnt signaling pathway	0.0006556898555508	2.4839778928900818	18.2071174511854	0.0160097606396987	TLE2; WNT7B; FZD6; LRP5; PRKCA; PRICKLE1; TLE6; LRP6; FOSL1; SFRP4; CCND1; MYC; RUVBL1; RAC3; CTNNB1; ROR1; WNT3; LGR4; WNT4	19
KEGG_2021_Human	Tight junction	0.0008167080080091	2.4339109751953787	17.305664210193267	0.0184073420266671	PRKCI; ARPC1A; NEDD4L; MYL6B; ACTR3B; PRKCZ; TJP1; CLDN4; CLDN3; CCND1; CLDN15; CTTN; PARD3; MICALL2; AMOTL2; SYNPO; TJP3; LLGL2; CRB3	19
KEGG_2021_Human	PI3K-Akt signaling pathway	0.0004547477165767	1.985802510896984	15.282274944762223	0.0133241080956988	LAMA5; CSF3; CSF1; FLT3; TNC; PTEN; LAMC1; EFNA5; AREG; EGFR; THBS3; CCND1; CREB3L4; CREB3L1; MYC; KDR; MCL1; LAMB3; ITGA3; BAD; ... (+13 more)	33
MSigDB_Hallmark_2020	Estrogen Response Early	4.279265421407834e-12	4.440169715039275	116.23138716827546	2.1396327107039166e-10	PEX11A; SEMA3B; RHOBTB3; CELSR1; AREG; SLC7A2; AKAP1; MUC1; CCND1; MYC; RPS6KA2; SFN; FLNB; SYBU; CISH; IGFBP4; ABCA3; KRT8; TPD52L1; KLF4; ... (+17 more)	37
MSigDB_Hallmark_2020	Estrogen Response Late	3.4046268520745524e-10	3.9933398189029408	87.05766562446078	8.511567130186381e-09	SEMA3B; AREG; CCND1; CDH1; MDK; RPS6KA2; SFN; FLNB; CKB; CISH; IGFBP4; ABCA3; CAV1; CACNA2D2; DNAJC12; EMP2; LSR; TPD52L1; KLF4; ASS1; ... (+14 more)	34
MSigDB_Hallmark_2020	Apical Junction	7.074462277452468e-08	3.425712553062462	56.40157998326826	8.843077846815585e-07	PTEN; WASL; CX3CL1; EGFR; ICAM1; THBS3; SGCE; RRAS; CDH1; MDK; TSPAN4; SPEG; TMEM8B; GAMT; JUP; LAMB3; ITGA3; ITGA2; BAIAP2; ALOX15B; ... (+10 more)	30
MSigDB_Hallmark_2020	Epithelial Mesenchymal Transition	7.074462277452468e-08	3.425712553062462	56.40157998326826	8.843077846815585e-07	NNMT; SDC4; TNC; HTRA1; PLOD2; FBLN1; CXCL1; LAMC1; AREG; FSTL3; CALD1; SGCB; GPC1; DPYSL3; PMEPA1; MSX1; PDLIM4; CAP2; IGFBP4; ITGA2; ... (+10 more)	30
MSigDB_Hallmark_2020	Glycolysis	2.5880278356104904e-06	3.0198539764389976	38.84925702891935	2.1566898630087423e-05	B4GALT2; PYGB; CHPF; IDUA; PLOD2; AK4; NOL3; EGFR; GPC1; MXI1; SOX9; CYB5A; GOT1; SPAG4; CLDN3; ELF3; P4HA2; TFF3; SDC1; SLC25A10; ... (+7 more)	27
MSigDB_Hallmark_2020	TNF-alpha Signaling via NF-kB	2.5880278356104904e-06	3.0198539764389976	38.84925702891935	2.1566898630087423e-05	CSF2; SDC4; CSF1; TNC; CXCL1; AREG; CXCL2; ICAM1; CCND1; MYC; PMEPA1; PHLDA2; MCL1; LAMB3; GFPT2; KLF4; F3; GEM; FOSL1; EFNA1; ... (+7 more)	27
MSigDB_Hallmark_2020	UV Response Dn	0.0001041539667618	2.9245667686034658	26.81722531305221	0.0007439569054417	RBPMS; CAV1; PTEN; PRKCA; LAMC1; TFPI; CDC42BPA; F3; TJP1; NFIB; MYC; MAP1B; ID1; SNAI2; AMPH; MET; MGLL; MT1E; CAP2	19
MSigDB_Hallmark_2020	p53 Pathway	0.0001744916933524	2.503507219726014	21.66443374388173	0.0010905730834526	STEAP3; PMM1; RRAD; CDKN2A; PVT1; ZBTB16; AK1; EPHX1; KLF4; TPD52L1; BAIAP2; ALOX15B; PTPN14; TM4SF1; PROCR; BMP2; TCN2; TRAF4; RAB40C; SDC1; ... (+3 more)	23
MSigDB_Hallmark_2020	UV Response Up	0.0003527410188095	2.628055353882032	20.89245250390966	0.0019596723267195	RRAD; MAOA; GPX3; EPHX1; SIGMAR1; ASNS; MAPK8IP2; CXCL2; ICAM1; OLFM1; BMP2; IL6; TST; EPCAM; HYAL2; FGF18; MSX1; E2F5; SLC25A4	19
MSigDB_Hallmark_2020	KRAS Signaling Up	0.0004465862443767	2.3786447921692977	18.348575779229343	0.0022329312218836	CSF2; CFH; JUP; GFPT2; ITGA2; SEMA3B; ATG10; ETV1; TFPI; KLF4; EREG; DCBLD2; BMP2; TSPAN13; SLPI; MALL; MAP7; SCG5; SOX9; EPHB2; ... (+2 more)	22
MSigDB_Hallmark_2020	TGF-beta Signaling	0.0051133796895438	3.3229312762973358	17.531435529020577	0.0182620703197995	TJP1; WWTR1; BMP2; CDH1; SMURF1; ID1; PMEPA1; CTNNB1	8
MSigDB_Hallmark_2020	Xenobiotic Metabolism	0.0010895334933623	2.2554139727575166	15.386446892519778	0.0041905134360091	CDA; NQO1; ITIH4; CYB5A; TGFB2; AHCY; PMM1; JUP; IL1R1; MAOA; IGFBP4; EPHX1; PYCR1; FBLN1; IGF1; FAH; UGDH; ATOH8; CFB; PTGES; ... (+1 more)	21
MSigDB_Hallmark_2020	Myogenesis	0.0010895334933623	2.2554139727575166	15.386446892519778	0.0041905134360091	TEAD4; WWTR1; NQO1; VIPR1; CTF1; GPX3; AK1; MYL6B; IGF1; TPD52L1; SOD3; CNN3; PTP4A3; TNNT1; COL6A2; SSPN; SPEG; CKB; AGRN; PFKM; ... (+1 more)	21
MSigDB_Hallmark_2020	Hypoxia	0.0010895334933623	2.2554139727575166	15.386446892519778	0.0041905134360091	ERRFI1; TES; SDC4; CAV1; NEDD4L; PRKCA; AK4; F3; EGFR; EFNA1; SELENBP1; IL6; P4HA2; GPC1; MXI1; ALDOC; KDELR3; PAM; PFKP; MT1E; ... (+1 more)	21
MSigDB_Hallmark_2020	Cholesterol Homeostasis	0.0112782280401862	2.6455794457812623	11.865109344586012	0.0324821446145291	ERRFI1; FASN; SEMA3B; GPX8; MAL2; CTNNB1; ALDOC; DHCR7; TM7SF2	9
MSigDB_Hallmark_2020	Androgen Response	0.0112727733079981	2.3633110280501244	10.600312338693996	0.0324821446145291	AZGP1; KRT19; CCND1; KRT8; MAP7; PMEPA1; TMPRSS2; LIFR; DHCR24; BMPR1B; SPDEF	11
MSigDB_Hallmark_2020	Coagulation	0.0092808563969431	2.161421186939737	10.115022009647909	0.0309361879898105	CFH; C1S; C1R; ITGA2; F12; CFI; HTRA1; CRIP2; F3; DUSP14; C3; DPP4; S100A13; CFB	14
MSigDB_Hallmark_2020	Inflammatory Response	0.0116935720612305	1.895235111121058	8.431362733472465	0.0324821446145291	IFITM1; CSF3; CSF1; IL1R1; PCDH7; OSMR; SLC4A4; F3; CX3CL1; SLC7A2; ICAM1; EREG; DCBLD2; IL6; MYC; LAMP3; ROS1; MET	18
WikiPathways_2019_Human	Wnt/beta-catenin Signaling Pathway in Leukemia WP3658	2.721703030831903e-06	10.14109336973942	129.95053369558036	0.0010206386365619	CCND1; JUP; FLT3; MYC; ZBTB16; FZD6; LRP5; CTNNB1; LRP6	9
WikiPathways_2019_Human	Mammary gland development pathway - Puberty (Stage 2 of 4) WP2814	0.0002842962766222	11.92964824120603	97.41146679380616	0.0150175397639405	FOSL1; CCND1; MYC; VIM; AREG	5
WikiPathways_2019_Human	Mammary gland development pathway - Embryonic development (Stage 1 of 4) WP2813	0.0006100386158706	9.542713567839195	70.63505416121355	0.0207967709955918	CLDN4; ZEB2; CCND1; CDH1; MYC	5
WikiPathways_2019_Human	miR-509-3p alteration of YAP1/ECM axis WP3967	0.0011562674625417	7.95142378559464	53.77196585667783	0.0271000186533219	YAP1; TEAD4; SNAI2; GPC6; TEAD1	5
WikiPathways_2019_Human	TGF-B Signaling in Thyroid Cells for Epithelial-Mesenchymal Transition WP3859	0.0015355971413734	7.339389253962119	47.55069899665281	0.0319916071119461	CDH1; ID1; TNC; SNAI2; VIM	5
WikiPathways_2019_Human	Pathways in clear cell renal cell carcinoma WP4018	1.846040767814805e-05	4.118201595358956	44.88791244945827	0.0024404922558779	TGFB2; PTEN; PLOD2; EGFR; ACACA; PSAT1; FASN; KDR; GRB10; SSPN; ALDOC; ENPP3; PFKM; PSPH; PFKP	15
WikiPathways_2019_Human	Extracellular vesicles in the crosstalk of cardiac cells WP4300	0.0019990219620376	6.8147882268485285	42.354571479509055	0.035696820750673	IL6; PTEN; KDR; IGF1; EGFR	5
WikiPathways_2019_Human	Copper homeostasis WP3286	0.0002171534433795	4.55940355940356	38.4581419987764	0.0135720902112215	STEAP3; MT1A; CCND1; PTEN; MT1F; MT1X; STEAP1; STEAP2; SOD3; MT1E	10
WikiPathways_2019_Human	Cytokines and Inflammatory Response WP530	0.0014960500995122	5.728370221327968	37.262629608955145	0.0319916071119461	CSF3; IL6; CSF2; CSF1; CXCL1; CXCL2	6
WikiPathways_2019_Human	Hippo-Merlin Signaling Dysregulation WP4541	2.8470282956553167e-05	3.3960704444710674	35.54547975980134	0.0026690890271768	TEAD4; FLT3; ITGA3; ITGA2; EGFR; CCND1; PRKAR1B; CDH1; MYC; ITGA10; CDH11; KDR; CTNNB1; PAK3; TEAD1; MET; CD44; EPHA2	18
WikiPathways_2019_Human	Oxidative Stress WP408	0.0010415341958389	5.144395383066078	35.326874149033515	0.0260383548959729	NQO1; NFIX; MAOA; GPX3; MGST1; MT1X; SOD3	7
WikiPathways_2019_Human	Focal Adhesion WP306	1.952393804702356e-05	2.790425374240403	30.259007918836534	0.0024404922558779	LAMA5; SHC3; TNC; PTEN; LAMC1; EGFR; THBS3; CCND1; KDR; RAC3; FLNB; PAK3; LAMB3; CAV2; ITGA3; BAD; LAMB2; CAV1; ITGA2; PRKCA; ... (+5 more)	25
WikiPathways_2019_Human	Epithelial to mesenchymal transition in colorectal cancer WP4239	4.535707992087857e-05	2.93187369543012	29.32150545302613	0.0034017809940658	TGFB2; JUP; TUSC3; WNT7B; FZD6; LRP5; LRP6; FOXQ1; TJP1; CLDN4; ZEB2; CLDN3; CLDN15; CDH1; ID1; CLDN12; SNAI2; CTNNB1; WNT3; WNT4; ... (+1 more)	21
WikiPathways_2019_Human	Wnt Signaling in Kidney Disease WP4150	0.0017861784336993	4.611487307705664	29.18000168685617	0.0336791459669933	WNT7B; FZD6; LRP5; CTNNB1; WNT3; LRP6; WNT4	7
WikiPathways_2019_Human	ncRNAs involved in Wnt signaling in hepatocellular carcinoma WP4336	0.0003302918898018	3.41495607278178	27.37269575827465	0.0150175397639405	WNT7B; FZD6; LRP5; KLF4; LRP6; FOSL1; SFRP4; CCND1; MYC; CTNNB1; ROR1; WNT3; WNT4	13
WikiPathways_2019_Human	Pathways Regulating Hippo Signaling WP4540	0.0003604209543345	3.1974306964164976	25.34999120449292	0.0150175397639405	TEAD4; PRKCI; FLT3; PRKCA; PRKCZ; EGFR; PRKAR1B; CDH1; CDH11; KDR; CTNNB1; TEAD1; MET; EPHA2	14
WikiPathways_2019_Human	Wnt Signaling Pathway and Pluripotency WP399	0.0005460207071916	3.0514475382629542	22.92507879905445	0.0204757765196882	PRKCI; WNT7B; FZD6; LRP5; PRKCA; PRKCZ; LRP6; FOSL1; CCND1; MYC; CTNNB1; WNT3; CD44; WNT4	14
WikiPathways_2019_Human	LncRNA involvement in canonical Wnt signaling and colorectal cancer WP4258	0.0007913664500266	3.076375598834228	21.97070365822904	0.0230954489347677	WNT7B; FZD6; LRP5; LRP6; FOSL1; SFRP4; CCND1; MYC; RUVBL1; CTNNB1; ROR1; WNT3; WNT4	13
WikiPathways_2019_Human	Complement and Coagulation Cascades WP558	0.0022050308429259	3.512407586647172	21.485445617136484	0.0359515898303149	C3; CFH; C1S; C1R; F12; CFI; TFPI; F3; CFB	9
WikiPathways_2019_Human	Preimplantation Embryo WP3527	0.0022050308429259	3.512407586647172	21.485445617136484	0.0359515898303149	FOXQ1; TEAD4; ESRRA; IRX5; CDH1; NKX2-1; GATA2; E2F5; KLF4	9
WikiPathways_2019_Human	Spinal Cord Injury WP2431	0.0008006422297386	2.7938987728549605	19.920767485026165	0.0230954489347677	EPHA4; IL1R1; PRKCA; CXCL1; CXCL2; EGFR; ICAM1; EFNB2; IL6; CCND1; MYC; SOX9; VIM; E2F5; ROS1	15
WikiPathways_2019_Human	Primary Focal Segmental Glomerulosclerosis FSGS WP2572	0.0029903592260085	3.0853698273053114	17.933285588327806	0.0448553883901278	LAMA5; ITGA3; LAMB2; KRT8; LRP5; CTNNB1; VIM; SYNPO; AGRN; LRP6	10
WikiPathways_2019_Human	Wnt Signaling WP428	0.0017962211182396	2.6568593979073363	16.79685162409157	0.0336791459669933	WNT7B; FZD6; LRP5; PRKCA; PRICKLE1; LRP6; FOSL1; SFRP4; CCND1; MYC; CTNNB1; ROR1; WNT3; WNT4	14
WikiPathways_2019_Human	Human Complement System WP2806	0.0032443644756934	2.7027863777089784	15.48922492029032	0.0467937183994243	C3; LAMA5; CFH; C1S; C1R; ITGA2; F12; CFI; PRKCA; LAMC1; CFB; ICAM1	12
WikiPathways_2019_Human	PI3K-Akt Signaling Pathway WP4172	0.0009608685498429	1.9351381499627616	13.44470696568134	0.0257375504422224	LAMA5; CSF3; CSF1; FLT3; TNC; PTEN; LAMC1; EFNA5; EGFR; THBS3; CCND1; CREB3L4; CREB3L1; MYC; KDR; MCL1; LAMB3; ITGA3; BAD; LAMB2; ... (+11 more)	31
