## Supplementary Table S7 for "A Transformer-derived transcriptomic score associates with ex-vivo drug response in AML"

gene	priority_score	categories	therapeutic_approach	is_cd_marker	is_known_target	is_jak_stat	is_bcl2_family	is_myc_related	risk_score	safety_category	hpa_high_count	hpa_medium_count	critical_tissues_high	gtex_max_critical	gtex_mean_critical	gtex_max_hema	hema_detected	safety_rank	adjusted_priority	Ensembl	Gene synonym	RNA tissue specificity	RNA tissue distribution	Tissue expression cluster	Antibody	Reliability (IH)	Reliability (IF)	Subcellular location	Secretome location	Secretome function	Protein class	Blood concentration - Conc. blood IM [pg/L]	RNA tissue cell type enrichment	HPA_surface_protein	HPA_antibody_reliability
C16ORF74	0	Membrane	TBD	False	False	False	False	False	0	SAFE	0	0		4.10325	1.3034042142857147	9.17031	False	7	0.0
OSBPL10	0	Membrane	TBD	False	False	False	False	False	0	SAFE	0	0		6.35769	1.884339964285714	6.11457	False	8	0.0	ENSG00000144645		Low tissue specificity	Detected in all	Cluster 43: Placenta - Pregnancy hormone signaling	HPA003636		Approved	Nucleoplasm,Golgi apparatus,Plasma membrane			Predicted intracellular proteins		Prostate - Smooth muscle cells, Testis - Late spermatids	Yes	Approved
LEMD1	0	Membrane	TBD	False	False	False	False	False	0	SAFE	0	0		6.96529	0.6489534250000001	0.0527107	False	1	0.0	ENSG00000186007	CT50, LEMP-1	Group enriched	Detected in some	Cluster 22: Epididymis - Mixed function	HPA076708		Approved	Plasma membrane			Predicted intracellular proteins, Predicted membrane proteins		Lung - Alveolar cells type 2, Minor Salivary Gland - Minor salivary glandular cells, Testis - Late spermatids	Yes	Approved
PRTG	0	Membrane	TBD	False	False	False	False	False	0	SAFE	0	0		1.24659	0.3894190285714285	0.084813	False	4	0.0	ENSG00000166450	FLJ25756, IGDCC5	Tissue enhanced	Detected in many	Cluster 42: Retina - Visual perception	HPA032137, HPA032138		Approved	Vesicles,Plasma membrane,Cytosol			Predicted intracellular proteins, Predicted membrane proteins		Liver - Hepatic stellate cells, Lung - Alveolar cells type 2, Testis - Early spermatids, Testis - Spermatocytes	Yes	Approved
ADGRG2	0	Membrane	TBD	False	False	False	False	False	0	SAFE	0	0		3.1865	0.5906627857142857	1.53058	False	6	0.0	ENSG00000173698	EDDM6, GPR64, HE6, TM7LN2	Tissue enriched	Detected in many	Cluster 50: Epididymis - Male reproductive secretion	HPA001478, HPA050029	Enhanced	Approved	Plasma membrane,Cytosol			Disease related genes, G-protein coupled receptors, Human disease related genes, Plasma proteins, Potential drug targets, Predicted membrane proteins, Transporters		Adrenal gland - Fibroblasts, Breast - Adipocytes (Breast), Colon - Colon enteroendocrine cells, Prostate - Prostate glandular cells, Stomach - Gastric mucous cells	Yes	Enhanced
GUCY2D	0	Membrane	TBD	False	False	False	False	False	0	SAFE	0	0		0.6551	0.1057436678571428	0.145098	False	5	0.0	ENSG00000132518	CORD6, CYGD, GUC1A4, GUC2D, LCA, LCA1, retGC, RETGC-1, ROS-GC1	Tissue enriched	Detected in some	Cluster 42: Retina - Visual perception							Disease related genes, Enzymes, Human disease related genes, Metabolic proteins, Potential drug targets, Predicted membrane proteins, Transporters		Prostate - Prostate glandular cells, Testis - Late spermatids	Yes	Not available
ROR1	0	Membrane	TBD	False	False	False	False	False	0	SAFE	0	0		6.82776	1.529693164285714	1.26151	False	3	0.0	ENSG00000185483	NTRKR1	Tissue enhanced	Detected in many	Cluster 69: Parathyroid gland - Mixed function					Intracellular and membrane	Receptor	Disease related genes, Enzymes, Human disease related genes, Potential drug targets, Predicted intracellular proteins, Predicted membrane proteins		Liver - Hepatic stellate cells, Thyroid gland - Fibroblasts	Yes	Not available
DSEL	0	Membrane	TBD	False	False	False	False	False	0	SAFE	0	0		7.80598	3.1855036071428566	1.91338	False	2	0.0	ENSG00000171451	C18orf4, DE-epi2, FLJ11477, NCAG1	Low tissue specificity	Detected in many	Cluster 3: Oligodendrocytes - Myelination	HPA060942		Approved	Nucleoplasm,Plasma membrane			Predicted membrane proteins		Adrenal gland - Fibroblasts, Heart muscle - Fibroblasts, Prostate - Fibroblasts	Yes	Approved
LRRC69	0	Membrane	TBD	False	False	False	False	False	0	SAFE	0	0		0.762894	0.3067199857142857	0.904693	False	9	0.0	ENSG00000214954		Tissue enhanced	Detected in some	Cluster 47: Testis - Mixed function	HPA046337	Uncertain	Approved	Plasma membrane			Predicted intracellular proteins		Testis - Early spermatids, Testis - Late spermatids	Yes	Uncertain
GPR39	8	GPCR	Small_molecule	False	False	False	False	False	20	CHECK	0	1		3.23407	0.6998464178571427	0.0	False	19	1.333333333333333	ENSG00000183840		Tissue enhanced	Detected in many	Cluster 77: Intestine - Digestion	HPA022111	Approved					G-protein coupled receptors, Predicted membrane proteins, Transporters		Breast - Breast glandular cells, Testis - Early spermatids, Testis - Late spermatids, Thyroid gland - Thyroid glandular cells	Yes	Approved
SCN1A	6	Ion_channel	Small_molecule	False	False	False	False	False	20	CHECK	0	0		15.1379	2.928013846785714	0.00836654	False	13	-0.666666666666667	ENSG00000144285	FEB3, GEFSP2, HBSCI, NAC1, Nav1.1, SCN1, SMEI	Tissue enhanced	Detected in some	Cluster 10: Brain - Synaptic signal transduction	HPA078664		Supported	Nucleoplasm,Nuclear bodies,Plasma membrane			Disease related genes, FDA approved drug targets, Human disease related genes, Metabolic proteins, Predicted intracellular proteins, Predicted membrane proteins, Transporters, Voltage-gated ion channels		Adrenal gland - Adrenal medulla cells, Colon - Colon enteroendocrine cells, Heart muscle - Cardiomyocytes, Lung - Alveolar cells type 2	Yes	Supported
ABCA7	5	Transporter	Small_molecule	False	False	False	False	False	20	CHECK	0	0		34.0034	8.596057142857143	75.0298	True	20	-1.666666666666667	ENSG00000064687	ABCX	Tissue enhanced	Detected in many	Cluster 64: Non-specific - Transcription	HPA041564	Enhanced	Supported	Golgi apparatus,Plasma membrane,Cell Junctions			Disease related genes, Enzymes, Human disease related genes, Potential drug targets, Predicted intracellular proteins, Predicted membrane proteins, Transporters			Yes	Enhanced
ROS1	0	Membrane	TBD	False	False	False	False	False	20	CHECK	0	0		11.0866	0.4783412125000001	0.0	False	17	-6.666666666666667	ENSG00000047936	c-ros-1, MCF3, ROS	Group enriched	Detected in some	Cluster 22: Epididymis - Mixed function	HPA049098, HPA072424	Uncertain	Approved	Vesicles			Cancer-related genes, Disease related genes, Enzymes, FDA approved drug targets, Human disease related genes, Predicted intracellular proteins, Predicted membrane proteins		Lung - Alveolar cells type 2, Skin - Sebaceous gland cells	Yes	Uncertain
ZNF277	0	Membrane	TBD	False	False	False	False	False	20	CHECK	0	0		11.5403	5.370968214285716	6.26639	False	18	-6.666666666666667	ENSG00000198839	NRIF4, ZNF277P	Low tissue specificity	Detected in all	Cluster 61: Non-specific - Transcription	HPA027307	Uncertain	Approved	Nucleoplasm,Plasma membrane			Predicted intracellular proteins, Transcription factors		Testis - Early spermatids	Yes	Uncertain
S100A3	0	Membrane	TBD	False	False	False	False	False	20	CHECK	0	0		18.2518	2.5133732035714287	0.881765	False	15	-6.666666666666667	ENSG00000188015	S100E	Tissue enriched	Detected in many	Cluster 9: Skin - Hair follicle development	HPA042674, HPA056140	Enhanced	Enhanced	Golgi apparatus,Plasma membrane,Cytosol			Predicted intracellular proteins		Skin - Hair cortex cells, Skin - Inner root sheath cells	Yes	Enhanced
MAGI3	0	Membrane	TBD	False	False	False	False	False	20	CHECK	0	0		11.2176	5.010612142857141	2.05263	False	10	-6.666666666666667	ENSG00000081026	MAGI-3	Tissue enhanced	Detected in many	Cluster 42: Retina - Visual perception	HPA008444		Supported	Cell Junctions			Predicted intracellular proteins		Liver - Hepatocytes, Lung - Alveolar cells type 1, Spleen - Endothelial cells, Stomach - Gastric mucous cells, Testis - Early spermatids	No	Supported
PCDHB2	0	Membrane	TBD	False	False	False	False	False	20	CHECK	0	1		2.05521	0.8624770249999998	0.484603	False	16	-6.666666666666667	ENSG00000112852	PCDH-BETA2	Low tissue specificity	Detected in many	Cluster 57: Testis - Spermatogenesis	HPA007548	Enhanced	Approved	Nucleoplasm			Plasma proteins, Predicted intracellular proteins, Predicted membrane proteins		Colon - Enteric glia cells, Testis - Early spermatids	Yes	Enhanced
CCDC24	0	Membrane	TBD	False	False	False	False	False	20	CHECK	0	0		18.297	7.361440892857142	6.12771	False	12	-6.666666666666667	ENSG00000159214	MGC45441	Low tissue specificity	Detected in many	Cluster 48: Ciliated tissues - Cilium organization	HPA035424, HPA061710	Uncertain	Approved	Nucleoli,Plasma membrane,Cytosol			Predicted intracellular proteins		Breast - Breast glandular cells, Breast - Breast glandular cells, Lung - Respiratory ciliated cells, Skin - Eccrine sweat gland cells, Testis - Early spermatids, Testis - Late spermatids	Yes	Uncertain
TMEM61	0	Membrane	TBD	False	False	False	False	False	20	CHECK	0	0		15.2369	2.316114732142857	0.286952	False	14	-6.666666666666667	ENSG00000143001		Tissue enhanced	Detected in many	Cluster 20: Pituitary gland - Hormone signaling	HPA030614, HPA057087	Uncertain	Approved	Vesicles,Plasma membrane			Predicted membrane proteins		Adipose subcutaneous - Smooth muscle cells, Breast - Breast glandular cells, Minor Salivary Gland - Minor salivary glandular cells, Pituitary gland - Corticotropes	Yes	Uncertain
EREG	0	Membrane	TBD	False	False	False	False	False	20	CHECK	0	0		11.0257	0.8492636892857143	0.773205	False	11	-6.666666666666667	ENSG00000124882	ER	Tissue enriched	Detected in many	Cluster 15: Bone marrow - Innate immune response	HPA047186, HPA054373		Approved	Vesicles,Cytosol	Secreted to blood	Growth factor	Human disease related genes, Predicted membrane proteins, Predicted secreted proteins	46000.0	Adipose visceral - Neutrophils, Skin - Keratinocyte (granular)	Yes	Approved
FLT3	25	Known_AML_target|RTK	Clinical_precedent|TKI	False	True	False	False	False	30	CAUTION	0	0		22.5447	2.096479039285714	5.38279	False	30	15.0	ENSG00000122025	CD135, FLK2, STK1	Tissue enhanced	Detected in some	Cluster 61: Non-specific - Transcription	HPA047539		Approved	Endoplasmic reticulum			Cancer-related genes, CD markers, Disease related genes, Enzymes, FDA approved drug targets, Human disease related genes, Predicted membrane proteins, RAS pathway related proteins		Adrenal gland - Macrophages, Prostate - Macrophages, Spleen - Neutrophils_2, Testis - Late spermatids	Yes	Approved
KCNQ3	6	Ion_channel	Small_molecule	False	False	False	False	False	30	CAUTION	0	0		22.5809	4.968596917857142	0.904064	False	31	-4.0	ENSG00000184156	EBN2, Kv7.3	Tissue enriched	Detected in some	Cluster 73: Brain - Neuronal signaling							Disease related genes, Human disease related genes, Potential drug targets, Predicted membrane proteins, Transporters, Voltage-gated ion channels		Colon - Colon enteroendocrine cells	Yes	Not available
MELTF	0	Membrane	TBD	False	False	False	False	False	30	CAUTION	0	0		23.4236	3.7951035	1.23393	False	23	-10.0	ENSG00000163975	CD228, FLJ38863, MAP97, MFI2, MGC4856, MTf, MTF1	Tissue enhanced	Detected in many	Cluster 72: Kidney - Transmembrane transport	HPA004880	Approved			Intracellular and membrane	Transport	CD markers, Plasma proteins, Predicted intracellular proteins		Adrenal gland - Adrenal medulla cells, Minor Salivary Gland - Minor salivary glandular cells, Skeletal muscle - Fibroblasts, Skin - Eccrine sweat gland cells	Yes	Approved
RTN4RL2	0	Membrane	TBD	False	False	False	False	False	30	CAUTION	0	0		27.3338	4.628504464285713	0.940646	False	26	-10.0	ENSG00000186907	NgR2, NGRH1	Group enriched	Detected in many	Cluster 36: Brain & Liver - Signaling					Intracellular and membrane	Receptor	Plasma proteins, Predicted intracellular proteins		Adipose subcutaneous - Adipose progenitor cells, Pituitary gland - Corticotropes, Spleen - Fibroblasts_1	No	Not available
BMP2	0	Membrane	TBD	False	False	False	False	False	30	CAUTION	0	0		24.1113	3.978901571428571	12.1178	False	24	-10.0	ENSG00000125845	BMP2A	Low tissue specificity	Detected in many	Cluster 13: Lung - Secretion	HPA049966, HPA058610, CAB078457		Approved	Nucleoplasm,Vesicles,Plasma membrane,Primary cilium,Primary cilium tip,Primary cilium transition zone,Basal body,Cytosol	Secreted to blood	Cytokine	Cancer-related genes, Disease related genes, Human disease related genes, Predicted secreted proteins	24400.0	Pancreas - Ductal cells	Yes	Approved
LTK	0	Membrane	TBD	False	False	False	False	False	30	CAUTION	0	0		28.5842	3.053520928571429	10.0035	False	29	-10.0	ENSG00000062524	TYK1	Tissue enhanced	Detected in many	Cluster 77: Intestine - Digestion	HPA059545		Approved	Vesicles			Disease related genes, Enzymes, Potential drug targets, Predicted intracellular proteins, Predicted membrane proteins		Liver - Sinusoid Endothelial cells, Prostate - T-cells, Stomach - Gastric mucous cells	Yes	Approved
ARHGAP40	0	Membrane	TBD	False	False	False	False	False	30	CAUTION	0	0		29.6871	1.420039525	0.0286559	False	21	-10.0	ENSG00000124143	C20orf95, dJ1100H13.4	Group enriched	Detected in many	Cluster 58: Skin - Keratinization	HPA042636, HPA042840	Uncertain	Approved	Nucleoplasm,Plasma membrane,Centrosome,Cytosol			Predicted intracellular proteins		Breast - Breast glandular cells, Testis - Early spermatids, Testis - Late spermatids	Yes	Uncertain
ITGA10	0	Membrane	TBD	False	False	False	False	False	30	CAUTION	0	0		28.8706	4.574429464285714	3.23611	False	25	-10.0	ENSG00000143127		Tissue enriched	Detected in many	Cluster 12: Smooth muscle tissue - ECM organization	HPA064008		Uncertain	Endoplasmic reticulum			Plasma proteins, Predicted membrane proteins		Breast - Breast glandular cells	Yes	Uncertain
SSPN	0	Membrane	TBD	False	False	False	False	False	30	CAUTION	0	0		22.9266	7.886987571428571	3.66076	False	28	-10.0	ENSG00000123096	KRAG, SPN1, SPN2	Tissue enhanced	Detected in many	Cluster 41: Striated muscle - Muscle contraction	HPA066432		Approved	Nucleoplasm,Nuclear membrane			Predicted membrane proteins		Kidney - Fibroblasts, Liver - Hepatic stellate cells, Minor Salivary Gland - Fibroblasts, Prostate - Fibroblasts, Stomach - Fibroblasts, Thyroid gland - Fibroblasts	Yes	Approved
CELSR1	0	Membrane	TBD	False	False	False	False	False	30	CAUTION	0	0		24.1319	2.9354543107142854	4.18577	False	27	-10.0	ENSG00000075275	ADGRC1, CDHF9, FMI2, HFMI2, ME2	Tissue enhanced	Detected in many	Cluster 58: Skin - Keratinization	HPA052976, HPA060521		Enhanced	Nucleoplasm,Plasma membrane	Intracellular and membrane	Receptor	Disease related genes, G-protein coupled receptors, Human disease related genes, Potential drug targets, Predicted intracellular proteins, Predicted membrane proteins, Transporters		Breast - Breast glandular cells, Minor Salivary Gland - Minor salivary gland basal cells, Pituitary gland - Corticotropes, Spleen - B-cells (Spleen)	Yes	Enhanced
